# Lineage-specific regulatory changes in the pathological cardiac remodeling of hypertrophy cardiomyopathy unraveled by single-nucleus RNA-seq and spatial transcriptomics

**DOI:** 10.1101/2021.07.21.453191

**Authors:** Xuanyu Liu, Kunlun Yin, Liang Chen, Wen Chen, Wenke Li, Taojun Zhang, Yang Sun, Meng Yuan, Hongyue Wang, Shuiyun Wang, Shengshou Hu, Zhou Zhou

**Affiliations:** State Key Laboratory of Cardiovascular Disease, National Center for Cardiovascular Diseases, Fuwai Hospital, the Chinese Academy of Medical Sciences, Beijing 100037, China; Center of Laboratory Medicine, Beijing Key Laboratory for Molecular Diagnostics of Cardiovascular Diseases, Fuwai Hospital, the Chinese Academy of Medical Sciences, Beijing 100037, China; Department of Cardiovascular Surgery, Fuwai Hospital, the Chinese Academy of Medical Sciences, Beijing 100037, China

**Author notes:** Dr. Liu, Dr. Yin and Dr. Chen contributed equally to this manuscript. Correspondence author: Dr. Zhou Zhou,; Dr. Shuiyun Wang; Dr. Shengshou Hu.

**Keywords:** hypertrophy cardiomyopathy, pathological remodeling, cardiac fibrosis, single-nucleus RNA-seq, spatial transcriptomics

## Abstract

**BACKGROUND:** Hypertrophy cardiomyopathy (HCM) is the most common cardiac genetic disorder with the histopathological features of cardiomyocyte hypertrophy and cardiac fibrosis. The pathological remodeling that occurs in the myocardium of HCM patients may ultimately progress to heart failure and death. A thorough understanding of the cell type-specific changes in the pathological cardiac remodeling of HCM is crucial for developing successful medical therapies to prevent or mitigate the progression of this disease.

**METHODS:** We performed single-nucleus RNA-seq of the cardiac tissues from 10 HCM patients and 2 healthy donors, and conducted spatial transcriptomic assays of 4 cardiac tissue sections from 3 HCM patients. Comparative analyses were performed to explore the lineage-specific changes in expression profile, subpopulation composition and intercellular communication in the cardiac tissues of HCM patients. Based on the results of independent analyses including pseudotime ordering, differential expression analysis, and differential regulatory network analysis, we prioritized candidate therapeutic targets for mitigating the progression to heart failure or attenuating the cardiac fibrosis in HCM. Using the spatial transcriptomic data, we examined the spatial activity patterns of the key candidate genes, pathways and subpopulations.

**RESULTS:** Unbiased clustering of 55,122 nuclei from HCM and healthy conditions revealed 9 cell lineages and 28 clusters. Significant expansion of vascular-related lineages and contraction of cardiomyocytes, fibroblasts and myeloid cells in HCM were observed. The transcriptomic dynamics during the transition towards the failing state of cardiomyocytes in HCM were uncovered. Candidate target genes for mitigating the progression to heart failure in HCM were obtained such as *FGF12*, *IL31RA*, *BDNF*, *S100A1*, *CRYAB* and *PROS1*. The transcriptomic dynamics underlying the fibroblast activation were also uncovered, and candidate targets for attenuating the cardiac fibrosis in HCM were obtained such as *RUNX1*, *MEOX1*, *AEBP1*, *LEF1* and *NRXN3*.

**CONCLUSIONS:** We provided a comprehensive analysis of the lineage-specific regulatory changes in HCM. Our analysis identified a vast array of candidate therapeutic target genes and pathways to prevent or attenuate the pathological remodeling of HCM. Our datasets constitute a valuable resource to examine the lineage-specific expression changes of HCM at single-nucleus and spatial resolution. We developed a web-based interface (http://snsthcm.fwgenetics.org/) for further exploration.
