## Supplementary material for "Lineage-specific regulatory changes in the pathological cardiac remodeling of hypertrophy cardiomyopathy unraveled by single-nucleus RNA-seq and spatial transcriptomics": Table II

### Sheet: new
Table II. Quality metrics of the snRNA-seq datasets.
Sample	Tissue	Number of qualified nuclei	Mean Reads per Nucleus	Median Genes per Nucleus	Number of Reads	Valid Barcodes	Sequencing Saturation	Q30 Bases in Barcode	Q30 Bases in RNA Read	Q30 Bases in UMI	Reads Mapped to Genome	Reads Mapped Confidently to Genome	Reads Mapped Confidently to Intergenic Regions	Reads Mapped Confidently to Intronic Regions	Reads Mapped Confidently to Exonic Regions	Reads Mapped Confidently to Transcriptome	Fraction Reads in Cells	Total Genes Detected	Median UMI Counts per Cell
HEALTHY1A	IVS	6073	44667	1917	430684892	0.981	0.701	0.974	0.937	0.972	0.971	0.923	0.06	0	0.863	0.809	0.866	29262	3671
HEALTHY1B	IVS	5146	42578	1706	384947825	0.981	0.66	0.969	0.929	0.967	0.967	0.924	0.06	0	0.864	0.81	0.85	28882	3059
HEALTHY2	IVS	4720	52877	2207	486208774	0.972	0.604	0.973	0.944	0.968	0.971	0.889	0.053	0	0.836	0.719	0.685	30169	4205
HCM300	IVS	3988	74011	3102	421866325	0.965	0.581	0.962	0.946	0.96	0.972	0.92	0.054	0	0.866	0.627	0.844	30794	8128
HCM456	IVS	3687	86181	3032	439094267	0.962	0.55	0.963	0.941	0.959	0.972	0.929	0.056	0	0.874	0.577	0.837	30798	7652
HCM483	IVS	3169	66561	1932	406022228	0.985	0.661	0.959	0.951	0.954	0.942	0.884	0.06	0	0.824	0.762	0.738	29629	3626
HCM516	IVS	4654	71885	3015	467257224	0.963	0.588	0.972	0.952	0.968	0.971	0.927	0.055	0	0.872	0.636	0.805	30878	7811
HCM534	IVS	4158	70166	2734	475097277	0.97	0.683	0.964	0.948	0.959	0.974	0.931	0.054	0	0.877	0.639	0.839	30655	6288
HCM621	IVS	3677	70995	3188	413123755	0.967	0.621	0.972	0.961	0.969	0.972	0.921	0.056	0	0.865	0.643	0.84	30663	8043
HCM752	IVS	3210	78718	3108	451217142	0.971	0.644	0.964	0.95	0.961	0.974	0.933	0.057	0	0.876	0.647	0.838	30681	7696
HCM763	IVS	3906	79152	2979	500478927	0.97	0.72	0.964	0.947	0.958	0.975	0.931	0.057	0	0.874	0.649	0.878	30505	7455
HCM770	IVS	4085	77076	3097	444498558	0.964	0.619	0.965	0.952	0.963	0.975	0.937	0.056	0	0.881	0.583	0.856	30618	7853
HCM823	IVS	4649	74547	3101	474344375	0.968	0.533	0.965	0.951	0.962	0.966	0.919	0.057	0	0.862	0.663	0.73	30999	7684
