## Supplementary material for "Lineage-specific regulatory changes in the pathological cardiac remodeling of hypertrophy cardiomyopathy unraveled by single-nucleus RNA-seq and spatial transcriptomics": Table III

### Sheet: Sheet1
Table III. Quality metrics of the spatial transcriptome datasets.
Section ID	Patient ID	Number of Spots Under Tissue	Number of Reads	Mean Reads per Spot	Mean Reads Under Tissue per Spot	Fraction of Spots Under Tissue	Median Genes per Spot	Median UMI Counts per Spot	Valid Barcodes	Valid UMIs	Sequencing Saturation	Q30 Bases in Barcode	Q30 Bases in RNA Read	Q30 Bases in UMI	Reads Mapped to Genome	Reads Mapped Confidently to Genome	Reads Mapped Confidently to Intergenic Regions	Reads Mapped Confidently to Intronic Regions	Reads Mapped Confidently to Exonic Regions	Reads Mapped Confidently to Transcriptome	Reads Mapped Antisense to Gene	Fraction Reads in Spots Under Tissue	Total Genes Detected
HCM1221A	HCM1221	3339	353579346	105894	91730.4	0.66887	651	2144	0.964628	0.999875	0.964797	0.961094	0.926736	0.947189	0.97853	0.90491	0.177103	0.0189137	0.708894	0.677092	0.00969693	0.909049	18214
HCM1220B	HCM1220	4228	361079088	85401.9	79906.5	0.846955	1082	3084	0.964199	0.99982	0.949284	0.96161	0.920436	0.950182	0.975731	0.930407	0.0816279	0.0260059	0.822773	0.788114	0.0111705	0.971977	20773
HCM1220C	HCM1220	4213	331008996	78568.5	74338.4	0.84395	1321	4197	0.966003	0.999767	0.926607	0.96425	0.923449	0.95965	0.963234	0.920852	0.0803926	0.0211144	0.819345	0.783356	0.00968659	0.980277	21142
HCM1225D	HCM1225	4849	366668508	75617.3	72692	0.971354	1655	5919	0.967813	0.999583	0.895131	0.962681	0.909493	0.959963	0.93408	0.888729	0.0785701	0.017098	0.793061	0.758904	0.00776016	0.993802	21669
