## Supplementary material for "Lineage-specific regulatory changes in the pathological cardiac remodeling of hypertrophy cardiomyopathy unraveled by single-nucleus RNA-seq and spatial transcriptomics": Table XII

### Sheet: HCM1221A_SC1_vs_SC0
Table XII. Differentially expressed genes of 10X Visium spatial transcriptome spots in fibrotic versus non-fibrotic regions of cardiac tissue sections from HCM patients (multiple sheets).
gene	p_val	avg_logFC	pct.1	pct.2	p_val_adj
ACTA1	1.64936e-165	0.599394	1	0.997	2.2809e-161
MYL12A	1.11057e-133	0.582995	0.996	0.96	1.5358e-129
EEF1A1	1.48829e-91	0.516201	0.96	0.792	2.05815e-87
XIRP2	1.71308e-57	0.509435	0.774	0.518	2.36902e-53
CMYA5	4.55836e-65	0.485126	0.869	0.621	6.30375e-61
NPPB	3.02187e-107	0.481878	0.353	0.026	4.17895e-103
MYL2	4.06137e-222	0.477669	1	1	5.61647e-218
TTN	5.44582e-116	0.447948	1	1	7.53102e-112
GSN	8.39718e-49	0.436769	0.723	0.468	1.16125e-44
DES	4.91102e-111	0.414724	1	0.998	6.79145e-107
YBX3	1.29997e-66	0.413386	0.755	0.427	1.79773e-62
ANKRD1	1.32097e-75	0.40473	0.998	0.962	1.82676e-71
TPM1	2.03901e-120	0.389591	1	1	2.81975e-116
MGP	1.19303e-49	0.382069	0.472	0.201	1.64984e-45
FTH1	4.9009e-60	0.369416	0.99	0.934	6.77746e-56
CSRP3	2.02578e-56	0.362447	0.943	0.823	2.80145e-52
TPM3	1.34764e-70	0.358573	0.36	0.075	1.86365e-66
LINC01405	4.37918e-51	0.340624	0.479	0.203	6.05597e-47
YBX1	6.87346e-41	0.339597	0.891	0.721	9.50531e-37
NRAP	4.25783e-46	0.33556	0.775	0.52	5.88815e-42
DCN	7.54852e-39	0.329055	0.567	0.317	1.04389e-34
LMOD2	8.67264e-37	0.311548	0.881	0.723	1.19934e-32
FHL1	1.71677e-38	0.305953	0.814	0.618	2.37413e-34
GAPDH	9.10553e-56	0.297581	0.993	0.986	1.2592e-51
HSPB6	5.2257e-34	0.29397	0.694	0.49	7.22662e-30
EEF2	1.35445e-37	0.288619	0.78	0.552	1.87307e-33
MYOZ2	6.19486e-35	0.285552	0.89	0.762	8.56688e-31
S100A6	8.72213e-28	0.276077	0.74	0.549	1.20618e-23
TNNC1	1.43367e-67	0.271159	1	1	1.98262e-63
COL1A2	1.32989e-35	0.260861	0.317	0.114	1.8391e-31
SORBS2	7.55681e-28	0.258747	0.687	0.508	1.04503e-23
ACTN2	6.43005e-33	0.258131	0.89	0.723	8.89211e-29
FTL	7.17441e-23	0.257418	0.841	0.694	9.92149e-19
LPL	1.58178e-29	0.253656	0.714	0.501	2.18744e-25
CCNI	6.38525e-29	0.252491	0.561	0.342	8.83017e-25
FHL2	7.70399e-26	0.250965	0.698	0.496	1.06539e-21
ZNF106	5.17313e-26	0.250392	0.64	0.442	7.15393e-22
MT-CO3	1.39066e-199	-0.261158	1	1	1.92314e-195
MT-ATP6	8.82617e-239	-0.262379	1	1	1.22057e-234
MT-CO2	3.78519e-189	-0.263009	1	1	5.23454e-185
MT-ND1	5.25511e-192	-0.273037	1	1	7.26729e-188
MT-ND2	3.47154e-168	-0.273278	1	1	4.8008e-164
MT-ATP8	9.0287e-38	-0.276587	0.967	0.986	1.24858e-33
MT-CYB	3.73101e-210	-0.277969	1	1	5.15962e-206
MT-ND3	3.61948e-251	-0.320658	1	1	5.00538e-247
MT-ND4L	4.45024e-87	-0.321229	0.996	1	6.15424e-83
PTGDS	1.79986e-77	-0.46128	0.723	0.923	2.48903e-73

### Sheet: HCM1220B_SC0_vs_SC1
gene	p_val	avg_logFC	pct.1	pct.2	p_val_adj
DCN	3.53405e-229	0.716001	0.979	0.831	5.66862e-225
MGP	3.07166e-216	0.674884	0.994	0.923	4.92695e-212
GSN	4.89107e-186	0.669905	0.996	0.961	7.84528e-182
COL1A2	3.06821e-165	0.655286	0.896	0.641	4.92141e-161
LUM	5.26065e-169	0.643764	0.933	0.724	8.43809e-165
AEBP1	2.00464e-147	0.633668	0.894	0.686	3.21545e-143
BGN	1.81587e-164	0.606946	0.931	0.71	2.91265e-160
CST3	2.5195e-177	0.573432	0.987	0.89	4.04128e-173
PRELP	1.93681e-106	0.559662	0.747	0.476	3.10664e-102
COL3A1	9.03947e-99	0.551723	0.722	0.469	1.44993e-94
VIM	1.65306e-144	0.548768	0.933	0.76	2.65151e-140
COL6A2	1.25579e-134	0.544781	0.869	0.65	2.01429e-130
CCDC80	1.4444e-111	0.539042	0.799	0.544	2.31682e-107
TIMP1	1.84976e-100	0.487231	0.802	0.578	2.96701e-96
SERPINF1	3.04275e-97	0.484215	0.817	0.626	4.88057e-93
FTL	1.55937e-136	0.481408	0.99	0.928	2.50124e-132
FN1	1.79006e-81	0.479468	0.81	0.636	2.87126e-77
IGFBP7	4.37106e-136	0.479252	0.991	0.947	7.01118e-132
COL1A1	3.78344e-76	0.468286	0.666	0.429	6.06864e-72
FMOD	1.594e-75	0.460183	0.641	0.384	2.55678e-71
TMSB10	7.11819e-121	0.450282	0.982	0.911	1.14176e-116
ADIRF	1.22866e-66	0.437887	0.731	0.541	1.97077e-62
TAGLN	1.26434e-67	0.433687	0.659	0.426	2.028e-63
ACTB	1.46526e-84	0.42732	0.832	0.661	2.35027e-80
COMP	1.92557e-54	0.414559	0.435	0.211	3.08861e-50
RPL13	1.52877e-126	0.402313	0.993	0.981	2.45214e-122
LTBP4	7.22787e-62	0.394784	0.72	0.545	1.15935e-57
POSTN	1.90682e-36	0.39226	0.64	0.497	3.05853e-32
S100A6	1.23381e-124	0.387891	0.998	0.976	1.97903e-120
TMSB4X	1.751e-74	0.382125	0.936	0.847	2.80861e-70
LTBP2	7.06972e-60	0.381426	0.646	0.438	1.13398e-55
TNXB	1.24354e-66	0.380954	0.604	0.352	1.99463e-62
RPL3	7.2329e-66	0.378552	0.792	0.63	1.16016e-61
CFD	3.60754e-48	0.373813	0.523	0.312	5.78649e-44
SPARCL1	2.07702e-65	0.372509	0.762	0.598	3.33154e-61
APOD	8.54974e-44	0.363654	0.868	0.771	1.37138e-39
EEF1A1	1.56029e-100	0.362723	0.996	0.979	2.5027e-96
SPARC	8.82834e-62	0.35803	0.789	0.624	1.41607e-57
S100A4	6.14705e-59	0.354793	0.64	0.42	9.85987e-55
LINC00632	2.10478e-49	0.354651	0.479	0.259	3.37606e-45
COL6A1	7.42094e-54	0.342393	0.663	0.466	1.19032e-49
PLAC9	6.1225e-55	0.341458	0.641	0.435	9.82049e-51
CRIP1	2.02104e-50	0.338432	0.64	0.44	3.24175e-46
IFITM3	7.04496e-49	0.334579	0.651	0.469	1.13001e-44
THBS4	3.59973e-19	0.329106	0.657	0.593	5.77397e-15
IFI27	1.71191e-50	0.328608	0.741	0.58	2.7459e-46
RPL28	5.0077e-82	0.326625	0.98	0.933	8.03234e-78
SFRP4	8.22222e-51	0.323451	0.441	0.222	1.31884e-46
HLA-B	1.29382e-37	0.317626	0.71	0.585	2.0753e-33
RPL10	3.24401e-96	0.316076	0.996	0.994	5.20338e-92
MYL6	2.66583e-57	0.31545	0.848	0.737	4.27599e-53
RPL18A	2.74272e-73	0.309868	0.977	0.937	4.39932e-69
CD74	2.12193e-25	0.309196	0.558	0.438	3.40358e-21
RPS19	1.13043e-66	0.30716	0.955	0.883	1.81322e-62
B2M	2.73923e-47	0.305739	0.906	0.819	4.39373e-43
RPL13A	1.65287e-73	0.302902	0.988	0.943	2.65121e-69
ASPN	6.46363e-47	0.302519	0.494	0.281	1.03677e-42
RPL18	2.89803e-56	0.300785	0.935	0.862	4.64844e-52
FBLN1	2.92224e-40	0.298508	0.46	0.267	4.68728e-36
LRP1	4.77116e-40	0.295415	0.542	0.361	7.65294e-36
ENG	1.64591e-42	0.294999	0.631	0.444	2.64005e-38
RPL36	1.33739e-70	0.294676	0.991	0.96	2.14518e-66
SERPING1	5.00127e-44	0.29332	0.53	0.326	8.02204e-40
ACTG1	9.19561e-39	0.288387	0.655	0.509	1.47498e-34
PTMA	1.32788e-33	0.286809	0.619	0.47	2.12992e-29
LGALS1	3.76474e-61	0.285924	0.982	0.948	6.03864e-57
PI16	1.37235e-32	0.282896	0.484	0.321	2.20125e-28
CFH	1.63937e-44	0.282052	0.427	0.223	2.62955e-40
RPS11	2.86082e-51	0.281312	0.949	0.884	4.58876e-47
RNASE1	1.09383e-32	0.278956	0.535	0.37	1.7545e-28
MFGE8	1.78329e-42	0.278535	0.919	0.839	2.8604e-38
C7	2.16356e-36	0.262996	0.325	0.152	3.47034e-32
RPS15	1.22045e-57	0.262626	0.982	0.962	1.95761e-53
ITM2B	1.85503e-40	0.259987	0.913	0.857	2.97546e-36
SERPINE2	4.15258e-40	0.257677	0.414	0.219	6.66074e-36
RPS3	2.2478e-38	0.255388	0.868	0.793	3.60547e-34
RPS9	1.93295e-44	0.254018	0.913	0.858	3.10044e-40
ISLR	7.15703e-39	0.252546	0.413	0.221	1.14799e-34
C1R	2.73533e-36	0.252317	0.356	0.181	4.38747e-32
TIMP3	1.20771e-29	0.250248	0.543	0.387	1.93717e-25
CSRP3	1.96245e-54	-0.260829	0.914	0.963	3.14776e-50
PLN	1.13807e-61	-0.261232	0.973	0.986	1.82546e-57
SLC25A4	7.09654e-57	-0.263028	0.933	0.973	1.13829e-52
MT-CO1	1.34171e-226	-0.264964	1	1	2.15211e-222
SORBS2	3.49229e-46	-0.274762	0.664	0.841	5.60164e-42
MT-ATP6	1.12696e-250	-0.281731	1	1	1.80765e-246
MT-CYB	7.75275e-236	-0.293589	1	1	1.24354e-231
MT-CO3	1.80637e-252	-0.295482	1	1	2.89742e-248
FABP3	1.78427e-84	-0.313544	0.98	0.992	2.86196e-80
MT-ATP8	9.01691e-69	-0.332079	0.835	0.942	1.44631e-64
MYL12A	3.31508e-153	-0.342136	0.999	1	5.31738e-149
ACTA1	7.37668e-156	-0.342714	0.999	1	1.18322e-151
MT-ND4L	3.05205e-121	-0.344001	0.997	0.999	4.89548e-117
MT-ND5	3.863e-173	-0.353229	0.999	1	6.19625e-169
MT-ND3	6.90623e-276	-0.356763	1	1	1.10776e-271

### Sheet: HCM1220C_SC0_vs_SC1
gene	p_val	avg_logFC	pct.1	pct.2	p_val_adj
DCN	2.20864e-283	0.913707	0.996	0.895	3.64006e-279
MGP	6.66595e-297	0.879795	0.999	0.946	1.09861e-292
LUM	1.42941e-233	0.844273	0.976	0.8	2.35581e-229
GSN	1.25151e-241	0.823159	0.999	0.978	2.06261e-237
PRELP	2.19026e-156	0.777713	0.81	0.48	3.60977e-152
CST3	3.16612e-256	0.744647	0.996	0.933	5.21808e-252
BGN	5.23409e-192	0.739206	0.914	0.647	8.6263e-188
COL1A2	8.6965e-166	0.737911	0.887	0.635	1.43327e-161
AEBP1	1.46299e-151	0.727817	0.855	0.61	2.41116e-147
CFD	4.55339e-107	0.654631	0.744	0.482	7.50445e-103
CCDC80	2.96563e-143	0.648525	0.843	0.552	4.88765e-139
VIM	1.16729e-163	0.647741	0.952	0.78	1.92381e-159
COL6A2	1.67197e-161	0.645977	0.912	0.659	2.75557e-157
FTL	3.64931e-205	0.641619	0.999	0.973	6.01443e-201
FMOD	9.73827e-94	0.615938	0.624	0.329	1.60496e-89
SERPINF1	1.07187e-134	0.607718	0.863	0.632	1.76655e-130
FN1	3.02303e-122	0.605989	0.858	0.649	4.98225e-118
LINC00632	1.02189e-92	0.604995	0.58	0.264	1.68418e-88
LTBP2	4.24598e-116	0.598568	0.733	0.428	6.99781e-112
COL3A1	1.74274e-91	0.58056	0.716	0.461	2.87221e-87
TIMP1	1.04168e-105	0.543079	0.792	0.557	1.71679e-101
LTBP4	8.04634e-107	0.536595	0.807	0.58	1.32612e-102
ADIRF	4.54903e-80	0.522724	0.779	0.593	7.49726e-76
IGFBP7	5.25694e-154	0.518658	0.997	0.98	8.66396e-150
FBLN1	4.44912e-80	0.516348	0.635	0.361	7.3326e-76
COL1A1	1.43156e-72	0.501436	0.624	0.377	2.35936e-68
RNASE1	2.61651e-63	0.49508	0.753	0.597	4.31227e-59
TMSB10	3.8961e-142	0.488955	0.996	0.955	6.42116e-138
ACTB	4.7278e-97	0.474849	0.852	0.664	7.79189e-93
APOD	1.79256e-73	0.472088	0.967	0.899	2.95432e-69
TNXB	1.71933e-77	0.468467	0.678	0.435	2.83364e-73
PLAC9	8.73481e-82	0.466326	0.725	0.49	1.43958e-77
IFITM3	2.16454e-82	0.463608	0.764	0.537	3.56737e-78
CD74	1.66049e-51	0.457428	0.725	0.586	2.73666e-47
SPARCL1	1.15502e-96	0.45554	0.888	0.709	1.90359e-92
SPARC	3.54846e-84	0.454971	0.831	0.654	5.84821e-80
CRIP1	9.20111e-74	0.454924	0.723	0.508	1.51644e-69
TMSB4X	4.88461e-102	0.448209	0.974	0.921	8.05033e-98
TAGLN	2.62276e-56	0.440464	0.629	0.414	4.32257e-52
COMP	8.91906e-55	0.431865	0.328	0.11	1.46995e-50
COL6A1	4.59092e-73	0.428276	0.711	0.495	7.5663e-69
SERPING1	1.73319e-65	0.42302	0.649	0.418	2.85647e-61
CFH	1.32037e-70	0.419005	0.518	0.246	2.17611e-66
POSTN	3.38973e-37	0.414754	0.508	0.328	5.58662e-33
S100A6	4.38539e-132	0.414607	0.999	0.991	7.22755e-128
RPL13	4.30434e-136	0.412067	0.999	0.991	7.09398e-132
IFI27	6.06102e-73	0.411332	0.812	0.656	9.98916e-69
B2M	3.14908e-87	0.406564	0.979	0.923	5.19e-83
EEF1A1	4.42189e-126	0.396297	0.999	0.993	7.28771e-122
S100A4	1.14676e-57	0.392893	0.662	0.456	1.88997e-53
RPL3	1.95893e-65	0.384431	0.849	0.73	3.2285e-61
THBS4	2.74271e-27	0.37919	0.723	0.648	4.52026e-23
MXRA8	1.20452e-63	0.37597	0.545	0.287	1.98517e-59
MFGE8	4.56653e-71	0.374811	0.932	0.851	7.5261e-67
SFRP4	5.00618e-60	0.366493	0.384	0.14	8.25069e-56
ACTG1	7.3733e-54	0.364856	0.726	0.564	1.21519e-49
C7	3.69238e-39	0.360403	0.481	0.292	6.08541e-35
HLA-B	2.10395e-45	0.358695	0.824	0.74	3.46752e-41
RPL28	1.02019e-93	0.35864	0.991	0.974	1.68137e-89
MYL6	6.31055e-73	0.358425	0.912	0.804	1.04004e-68
ENG	2.26172e-51	0.356309	0.717	0.552	3.72753e-47
ASPN	2.17372e-47	0.346054	0.503	0.286	3.58251e-43
SMOC2	1.26345e-44	0.345051	0.619	0.433	2.08229e-40
FBLN2	7.69528e-56	0.343537	0.508	0.263	1.26826e-51
PTMA	6.62963e-35	0.340121	0.657	0.537	1.09263e-30
TIMP3	1.97132e-41	0.334901	0.607	0.43	3.24894e-37
PI16	5.77476e-43	0.330291	0.479	0.272	9.51738e-39
CCN2	3.34914e-40	0.329323	0.423	0.229	5.51972e-36
LRP1	1.06124e-45	0.329256	0.565	0.358	1.74903e-41
ITM2B	6.59426e-71	0.325879	0.981	0.941	1.0868e-66
RPS11	4.96379e-73	0.324058	0.976	0.943	8.18082e-69
C1R	1.42141e-47	0.322327	0.408	0.191	2.34262e-43
SH3BGRL3	3.25542e-42	0.312405	0.534	0.329	5.36526e-38
DPT	1.9427e-44	0.311725	0.479	0.264	3.20176e-40
SERPINE2	1.45999e-50	0.311545	0.419	0.192	2.4062e-46
RPL18A	6.03448e-72	0.306779	0.996	0.977	9.94542e-68
LTBP3	1.04846e-34	0.303313	0.58	0.418	1.72796e-30
LGALS1	4.00299e-71	0.30328	0.993	0.976	6.59733e-67
HLA-DRA	2.74428e-25	0.303136	0.399	0.252	4.52284e-21
RPL10	2.57983e-93	0.302012	0.999	0.999	4.25181e-89
C1QA	4.04751e-38	0.30166	0.376	0.185	6.67071e-34
TIMP2	6.89995e-40	0.298969	0.543	0.356	1.13718e-35
TAGLN2	1.30894e-40	0.298887	0.519	0.327	2.15727e-36
SELENOP	1.77756e-20	0.298421	0.603	0.52	2.92959e-16
S100A11	1.83485e-36	0.298331	0.59	0.419	3.02401e-32
CD81	7.19557e-46	0.2959	0.869	0.807	1.1859e-41
MMP2	3.28313e-34	0.295602	0.541	0.366	5.41093e-30
ISLR	6.34124e-44	0.294957	0.454	0.239	1.0451e-39
RPL18	9.47156e-57	0.294751	0.97	0.921	1.56101e-52
RPS15	1.4519e-74	0.290055	0.998	0.984	2.39287e-70
EFEMP1	3.71389e-43	0.288049	0.314	0.12	6.12086e-39
RPL13A	2.63839e-68	0.287119	0.994	0.982	4.34833e-64
NBL1	1.97889e-33	0.283246	0.507	0.329	3.26141e-29
RPL36	1.63245e-70	0.28205	0.994	0.987	2.69044e-66
RPL7A	2.65824e-52	0.277156	0.978	0.946	4.38105e-48
HLA-E	3.1091e-32	0.277004	0.618	0.465	5.12411e-28
MFAP4	3.60799e-28	0.275809	0.529	0.377	5.94633e-24
RPS19	3.13516e-53	0.27189	0.98	0.955	5.16705e-49
SELENOM	2.20524e-33	0.270549	0.522	0.343	3.63446e-29
C1S	3.40622e-41	0.27036	0.376	0.175	5.6138e-37
IGFBP6	1.85312e-26	0.268804	0.443	0.291	3.05413e-22
FLNA	6.59365e-24	0.264335	0.528	0.392	1.0867e-19
RPS3	1.7791e-42	0.26412	0.942	0.87	2.93214e-38
A2M	4.87591e-29	0.261455	0.788	0.71	8.03598e-25
RPS2	8.3323e-52	0.260332	0.977	0.942	1.37325e-47
HLA-A	7.19502e-25	0.254627	0.683	0.573	1.18581e-20
PTMS	5.40956e-28	0.250831	0.534	0.375	8.9155e-24
PKP2	9.28722e-37	-0.250819	0.412	0.628	1.53063e-32
ATP5F1C	1.06847e-41	-0.255172	0.642	0.824	1.76095e-37
MYOZ2	1.03504e-49	-0.255271	0.965	0.989	1.70585e-45
SORBS2	1.67239e-41	-0.255717	0.779	0.897	2.75626e-37
MT-ATP6	8.31139e-194	-0.257215	1	1	1.3698e-189
NDUFA4	7.91331e-84	-0.262252	0.999	1	1.30419e-79
SLC25A4	1.63537e-66	-0.263925	0.98	0.996	2.69525e-62
MT-CO3	2.9864e-192	-0.267223	1	1	4.92189e-188
LPL	1.96381e-42	-0.273614	0.636	0.817	3.23656e-38
CSRP3	7.30604e-70	-0.282967	0.967	0.987	1.20411e-65
MPC1	5.51965e-51	-0.287611	0.583	0.801	9.09694e-47
PLN	4.59169e-80	-0.289393	0.992	0.997	7.56756e-76
MT-ATP8	5.22125e-60	-0.294274	0.927	0.983	8.60515e-56
ACTA1	9.27277e-133	-0.311489	1	1	1.52824e-128
MT-ND3	4.30417e-207	-0.316029	1	1	7.09371e-203
MT-ND5	6.66845e-144	-0.318263	1	1	1.09903e-139
MT-ND4L	5.61386e-129	-0.335396	0.999	1	9.25221e-125
FABP3	1.0588e-113	-0.345725	0.996	0.999	1.74501e-109
MYL12A	4.33514e-168	-0.348875	1	1	7.14474e-164

### Sheet: HCM1225D_SC0_vs_SC1
gene	p_val	avg_logFC	pct.1	pct.2	p_val_adj
DCN	0	1.40918	0.999	0.926	0
MGP	0	1.38971	1	0.825	0
CCDC80	0	1.36744	0.985	0.549	0
LUM	0	1.33923	0.998	0.729	0
BGN	0	1.32017	0.997	0.614	0
COL1A2	0	1.21238	0.991	0.632	0
AEBP1	0	1.18659	0.879	0.353	0
GSN	0	1.10926	1	0.963	0
C7	0	1.10407	0.96	0.577	0
COL6A2	0	1.09119	0.998	0.73	0
CST3	0	0.962391	1	0.963	0
S100A6	0	0.879234	1	0.959	0
FTL	0	0.841596	0.999	0.985	0
EEF1A1	0	0.780115	1	0.978	0
RPL13	0	0.67626	1	1	0
MT-CYB	0	-0.398669	1	1	0
MT-ND3	0	-0.529971	1	1	0
MT-CO1	0	-0.544665	1	1	0
UQCRB	0	-0.618536	0.999	1	0
MT-ND5	0	-0.686458	1	1	0
TTN	0	-0.730402	1	1	0
MT-ND4L	0	-0.762988	0.999	1	0
CFD	6.36751e-307	1.12712	0.979	0.699	1.10489e-302
PRELP	4.55237e-300	1.07423	0.867	0.392	7.89927e-296
FBLN1	5.15047e-297	1.00599	0.934	0.533	8.9371e-293
NDUFA4	8.67573e-296	-0.511627	1	1	1.50541e-291
ADIRF	1.2729e-291	0.942543	0.991	0.728	2.20873e-287
SLC25A4	1.92416e-291	-0.56471	1	1	3.3388e-287
VIM	4.61445e-291	0.860014	0.999	0.862	8.007e-287
TNXB	1.28993e-287	0.931367	0.941	0.538	2.23829e-283
COX7C	3.67963e-285	-0.537969	0.999	1	6.3849e-281
FABP3	1.74006e-282	-0.536664	0.999	1	3.01936e-278
LTBP4	6.20691e-279	0.919957	0.986	0.681	1.07702e-274
IGFBP7	4.65523e-272	0.658946	1	0.995	8.07776e-268
SERPINF1	2.44092e-263	0.862071	0.937	0.543	4.23549e-259
RPL36	5.169e-260	0.592263	1	0.991	8.96925e-256
NPPA	1.28738e-253	1.03495	0.989	0.731	2.23386e-249
MT-CO3	8.44519e-253	-0.341473	1	1	1.46541e-248
LGALS1	2.71296e-248	0.641217	1	0.973	4.70753e-244
MT-CO2	5.7522e-236	-0.306929	1	1	9.98121e-232
MYOZ2	5.86987e-236	-0.60036	0.993	0.995	1.01854e-231
MT-ATP8	2.53666e-232	-0.644146	0.947	0.985	4.40161e-228
TPM1	1.08438e-230	-0.381139	1	1	1.88162e-226
SERPING1	5.73447e-230	0.79247	0.914	0.571	9.95046e-226
RPL18A	2.07485e-229	0.527582	1	0.994	3.60029e-225
MT-ATP6	7.82577e-226	-0.304815	1	1	1.35793e-221
COL3A1	1.64683e-220	0.864498	0.917	0.556	2.85758e-216
PLAC9	7.2928e-219	0.755283	0.937	0.603	1.26545e-214
CRYAB	1.53822e-215	-0.344631	1	1	2.66912e-211
PLN	9.3395e-215	-0.461058	0.999	0.999	1.62059e-210
RPLP1	1.31374e-214	0.345103	1	1	2.27959e-210
TIMP1	1.46771e-209	0.818012	0.814	0.44	2.54677e-205
ACTB	3.79848e-208	0.68416	0.994	0.838	6.59113e-204
RPL28	4.13413e-201	0.50228	1	0.989	7.17354e-197
TAGLN	5.71126e-199	0.827714	0.795	0.425	9.91018e-195
RPS9	4.66899e-195	0.492201	1	0.988	8.10163e-191
RPS11	1.5474e-191	0.516821	0.999	0.984	2.68504e-187
TMSB10	3.51433e-188	0.509701	0.999	0.992	6.09807e-184
RPS15	4.81525e-187	0.475716	1	0.993	8.35542e-183
MYL6	1.14996e-185	0.575237	0.995	0.882	1.99542e-181
RPL18	5.11293e-185	0.550466	0.999	0.963	8.87196e-181
MYL12A	1.37268e-184	-0.477252	1	1	2.38187e-180
MFGE8	9.95823e-184	0.666478	0.99	0.817	1.72795e-179
CRIP1	7.38895e-182	0.675215	0.922	0.598	1.28213e-177
PI16	8.77472e-181	0.911973	0.711	0.364	1.52259e-176
COX7B	5.51136e-179	-0.412361	0.999	0.999	9.5633e-175
IFITM3	1.05393e-176	0.661438	0.958	0.702	1.82877e-172
ACTG1	3.51657e-176	0.616503	0.967	0.71	6.10194e-172
ATP5PF	3.77085e-176	-0.429265	0.997	0.996	6.54318e-172
SPARC	3.48233e-174	0.697572	0.981	0.756	6.04254e-170
IGFBP4	3.74986e-173	0.733215	0.822	0.517	6.50675e-169
RPL3	5.46885e-172	0.646131	0.982	0.8	9.48954e-168
SERF2	4.76302e-170	0.451431	1	0.997	8.2648e-166
TIMP2	2.07568e-165	0.663511	0.825	0.523	3.60172e-161
RPL10	2.77333e-162	0.3768	1	1	4.81228e-158
FGF12	3.88399e-161	-0.48537	0.096	0.562	6.7395e-157
UQCRH	5.28481e-160	-0.427507	0.997	0.996	9.17019e-156
HLA-E	6.97809e-160	0.611513	0.908	0.659	1.21084e-155
COX5A	2.15268e-159	-0.434667	0.984	0.992	3.73533e-155
FN1	2.24789e-159	0.634972	0.898	0.588	3.90055e-155
ATP5MC3	1.23622e-158	-0.413071	0.992	0.991	2.14509e-154
FHL2	3.84449e-156	-0.467787	0.972	0.982	6.67096e-152
SLC8A1	1.70526e-154	-0.499679	0.228	0.722	2.95896e-150
MT-ND6	4.47125e-154	-0.45679	0.061	0.487	7.75852e-150
ATP5MD	4.24533e-153	-0.382734	0.999	0.998	7.3665e-149
NDUFB1	3.32717e-152	-0.423822	0.982	0.987	5.77331e-148
CFH	6.06784e-152	0.805114	0.593	0.24	1.05289e-147
ENG	3.28091e-150	0.605697	0.9	0.639	5.69304e-146
C1R	7.05496e-150	0.780534	0.66	0.358	1.22418e-145
SPARCL1	3.02856e-149	0.58047	0.99	0.854	5.25516e-145
TNNI3	3.32335e-148	-0.27722	1	1	5.76667e-144
RPL35	7.45563e-148	0.420048	1	0.988	1.2937e-143
COL6A1	1.50896e-147	0.616964	0.838	0.562	2.61835e-143
FMOD	9.50277e-147	0.804341	0.543	0.183	1.64892e-142
RPS3	2.47582e-145	0.47218	0.997	0.942	4.29605e-141
RPL8	3.74913e-144	0.409641	1	0.992	6.50549e-140
SH3RF2	4.8318e-143	-0.429382	0.968	0.986	8.38413e-139
ZNF91	1.56498e-141	-0.441955	0.078	0.497	2.71555e-137
NDUFS5	3.27181e-139	-0.386408	0.99	0.995	5.67724e-135
RPS28	1.06966e-137	0.343171	1	1	1.85607e-133
COX6C	2.37285e-137	-0.352481	0.997	1	4.11738e-133
RPS19	3.48425e-137	0.432156	1	0.983	6.04587e-133
YBX1	3.09936e-135	-0.466345	0.981	0.977	5.37801e-131
HLA-B	2.51874e-134	0.538318	0.997	0.942	4.37051e-130
PKIA	6.21175e-132	-0.412689	0.164	0.619	1.07786e-127
RPL13A	1.39582e-131	0.381931	1	0.998	2.42202e-127
SDHB	1.37039e-130	-0.415105	0.24	0.718	2.3779e-126
NDUFA1	1.28035e-129	-0.374881	0.993	0.995	2.22167e-125
COL1A1	4.11197e-129	0.791154	0.633	0.355	7.13509e-125
NBL1	1.88903e-128	0.725476	0.635	0.368	3.27785e-124
NNT	2.99962e-128	-0.429239	0.222	0.685	5.20494e-124
RPS2	1.37518e-125	0.439519	0.999	0.963	2.38621e-121
HLA-A	1.81065e-125	0.541656	0.964	0.797	3.14184e-121
G0S2	3.89618e-125	-0.399296	0.171	0.617	6.76066e-121
RETREG1	4.32329e-125	-0.394898	0.121	0.534	7.50176e-121
ATP2A2	8.89958e-125	-0.405083	0.957	0.971	1.54426e-120
MRPS36	1.6668e-124	-0.404709	0.192	0.64	2.89224e-120
PTN	5.99022e-124	0.707397	0.569	0.258	1.03942e-119
ATP5ME	1.5787e-123	-0.319114	1	1	2.73935e-119
MDH1	3.66474e-123	-0.400263	0.972	0.974	6.35906e-119
RNASE1	3.95037e-123	0.582464	0.975	0.798	6.85467e-119
RYR2	3.55691e-122	-0.432991	0.778	0.901	6.17196e-118
IGFBP6	1.59763e-121	0.709199	0.589	0.302	2.77221e-117
NDUFB4	1.30381e-119	-0.382822	0.972	0.973	2.26236e-115
LRRC39	7.57382e-118	-0.370957	0.108	0.498	1.31421e-113
HSPG2	3.73147e-115	0.518317	0.827	0.614	6.47485e-111
CD81	5.01435e-115	0.485113	0.992	0.825	8.7009e-111
LDHB	7.84392e-115	-0.354796	0.987	0.99	1.36108e-110
ATP5PO	9.41964e-114	-0.376667	0.964	0.968	1.6345e-109
NDUFB5	2.92895e-113	-0.40434	0.274	0.705	5.08232e-109
GTF3A	7.3211e-113	-0.389166	0.228	0.659	1.27036e-108
CKMT2	8.49855e-113	-0.377983	0.939	0.958	1.47467e-108
S100A4	9.49327e-113	0.543393	0.782	0.544	1.64727e-108
PPM1K	2.24559e-112	-0.415969	0.365	0.77	3.89655e-108
PCBD1	1.67441e-110	-0.356953	0.188	0.618	2.90544e-106
BOLA3	4.84911e-110	-0.370315	0.148	0.548	8.41418e-106
MIR4458HG	7.68155e-110	-0.364835	0.13	0.521	1.3329e-105
CHCHD3	3.34469e-109	-0.352277	0.119	0.506	5.80371e-105
ATP5PD	3.91005e-109	-0.388391	0.925	0.944	6.78473e-105
ATP5MPL	7.90777e-109	-0.3371	0.997	0.992	1.37216e-104
DPT	1.11502e-108	0.659147	0.593	0.338	1.93479e-104
UQCRQ	1.28879e-108	-0.292354	0.999	1	2.23631e-104
ATP5F1E	4.86036e-108	-0.29102	1	0.999	8.43369e-104
HEBP2	6.33831e-108	-0.369495	0.22	0.653	1.09982e-103
NDRG4	2.9471e-107	-0.365498	0.2	0.624	5.11381e-103
TRIM63	1.1719e-106	-0.353184	0.123	0.505	2.03348e-102
CDH2	3.71621e-106	-0.359576	0.19	0.604	6.44836e-102
ATP5F1C	5.93429e-106	-0.37861	0.83	0.917	1.02972e-101
SDHD	6.38183e-106	-0.346966	0.172	0.584	1.10737e-101
MPC2	5.83663e-105	-0.362434	0.214	0.643	1.01277e-100
PDCD5	7.51826e-105	-0.371339	0.215	0.633	1.30457e-100
TRDN-AS1	8.09512e-105	-0.326685	0.092	0.447	1.40467e-100
DECR1	8.79555e-105	-0.359521	0.22	0.646	1.5262e-100
BNIP3	1.773e-104	-0.362815	0.208	0.625	3.07651e-100
BZW2	3.00272e-104	-0.352634	0.161	0.559	5.21032e-100
PTMA	1.22717e-103	0.474704	0.904	0.676	2.12938e-99
SLC16A7	2.21774e-103	-0.358658	0.096	0.444	3.84821e-99
EIF1AY	4.03412e-103	-0.35963	0.237	0.662	7.00001e-99
MYLK3	4.10081e-103	-0.34354	0.146	0.536	7.11573e-99
LTBP3	4.17707e-103	0.589574	0.687	0.484	7.24805e-99
LMOD2	1.58406e-101	-0.398429	0.943	0.946	2.74867e-97
ATP5MG	2.69127e-101	-0.319235	0.984	0.987	4.66989e-97
NDUFS4	3.41443e-101	-0.342764	0.165	0.557	5.92473e-97
LMOD3	2.56074e-100	-0.33243	0.082	0.42	4.4434e-96
TRDN	2.56543e-100	-0.337324	0.198	0.609	4.45153e-96
NDUFAB1	1.46648e-99	-0.360701	0.873	0.927	2.54463e-95
MLIP	1.6877e-98	-0.332269	0.124	0.483	2.9285e-94
TAGLN2	5.27395e-98	0.513797	0.748	0.545	9.15135e-94
COX20	5.43937e-98	-0.402754	0.366	0.726	9.43839e-94
CD74	6.20882e-98	0.537794	0.97	0.803	1.07735e-93
MRPL33	8.52352e-98	-0.367227	0.829	0.909	1.479e-93
CAMTA1	5.74329e-97	-0.326192	0.185	0.586	9.96576e-93
MXRA8	9.52997e-97	0.627494	0.544	0.291	1.65364e-92
PRKAA2	1.08654e-96	-0.338745	0.162	0.542	1.88537e-92
MT1X	1.02446e-95	-0.360352	0.143	0.505	1.77764e-91
COX4I1	1.27527e-95	-0.267444	1	0.999	2.21284e-91
HSPB3	1.60426e-95	-0.402415	0.5	0.794	2.7837e-91
TXLNB	3.02056e-95	-0.32492	0.107	0.448	5.24127e-91
NIPSNAP2	4.71394e-95	-0.353692	0.278	0.692	8.17963e-91
AHNAK	7.51103e-95	0.493907	0.769	0.574	1.30331e-90
MLF1	7.88819e-95	-0.330863	0.114	0.457	1.36876e-90
PDHA1	6.98243e-94	-0.324876	0.214	0.622	1.21159e-89
PRR34-AS1	1.81344e-93	-0.318137	0.117	0.461	3.14669e-89
RPSA	1.86243e-93	0.426723	0.98	0.843	3.23169e-89
B2M	2.5081e-93	0.382681	1	0.983	4.35206e-89
MYL9	7.31383e-93	0.33892	0.999	0.988	1.2691e-88
ISLR	1.31171e-92	0.581231	0.466	0.193	2.27608e-88
COMP	1.48292e-91	0.627274	0.37	0.101	2.57315e-87
MRPL21	5.81296e-91	-0.299771	0.127	0.477	1.00866e-86
ATP1B1	1.04035e-90	-0.321897	0.173	0.554	1.80522e-86
GLRX5	1.0371e-89	-0.302476	0.153	0.515	1.79957e-85
MMP2	1.0606e-89	0.574816	0.65	0.458	1.84035e-85
PCOLCE	1.23671e-89	0.617422	0.527	0.284	2.14594e-85
C1S	1.34803e-89	0.618863	0.544	0.31	2.3391e-85
NDUFB6	7.73851e-89	-0.333902	0.281	0.682	1.34279e-84
SUCLG1	1.0143e-88	-0.316073	0.232	0.63	1.76001e-84
GOT1	1.24965e-88	-0.348582	0.341	0.735	2.1684e-84
GOT2	5.14872e-88	-0.319018	0.214	0.6	8.93406e-84
RPL3L	5.65604e-88	-0.301234	0.2	0.588	9.81435e-84
AL451069.1	1.24481e-87	-0.298291	0.084	0.391	2.15999e-83
DNAJC19	3.18592e-87	-0.308052	0.156	0.515	5.52821e-83
ACAT1	3.53334e-87	-0.329201	0.292	0.703	6.13106e-83
PDE4DIP	3.63706e-87	-0.323251	0.951	0.954	6.31102e-83
FAM162A	5.89995e-87	-0.309011	0.189	0.566	1.02376e-82
SMIM30	6.3599e-87	-0.292739	0.11	0.436	1.10357e-82
ETFA	7.23423e-87	-0.299902	0.209	0.601	1.25528e-82
VDAC3	9.87283e-87	-0.299075	0.19	0.568	1.71313e-82
PHYH	1.09492e-86	-0.299487	0.137	0.484	1.89991e-82
LAPTM4B	4.1249e-86	-0.307852	0.255	0.666	7.15752e-82
RCAN2	5.37047e-86	-0.309637	0.188	0.563	9.31884e-82
MRPL51	8.04026e-86	-0.312179	0.221	0.607	1.39515e-81
MTRNR2L12	9.96712e-86	-0.292239	0.109	0.433	1.72949e-81
AC091544.2	1.22854e-85	-0.266034	0.045	0.323	2.13177e-81
DLD	1.32771e-85	-0.316986	0.214	0.596	2.30384e-81
UQCR10	1.63348e-85	-0.283216	0.997	0.993	2.83442e-81
ATP5F1B	2.11939e-85	-0.284196	0.996	0.996	3.67757e-81
FBXO32	4.01886e-85	-0.316958	0.198	0.571	6.97352e-81
RPL7A	4.40523e-85	0.352163	1	0.973	7.64395e-81
AC018521.5	9.42103e-85	-0.299373	0.197	0.573	1.63474e-80
RPS5	1.1041e-84	0.361432	0.995	0.916	1.91583e-80
GJA1	1.18348e-84	-0.35057	0.397	0.758	2.05357e-80
CS	2.27206e-84	-0.299245	0.22	0.603	3.94247e-80
GCSH	1.08261e-83	-0.28078	0.107	0.425	1.87855e-79
TACC2	1.15743e-83	-0.297361	0.148	0.492	2.00837e-79
RBPMS2	1.21406e-83	-0.292052	0.156	0.503	2.10663e-79
NUDT4	3.15056e-83	-0.306369	0.216	0.602	5.46685e-79
NDUFS1	3.36396e-83	-0.302839	0.215	0.596	5.83714e-79
LMO7	3.87388e-83	-0.325698	0.167	0.512	6.72195e-79
FLNA	4.14833e-83	0.472324	0.761	0.584	7.19819e-79
CSRP3	4.39036e-83	-0.313408	0.993	0.991	7.61814e-79
MRPS15	1.58913e-82	-0.282989	0.13	0.463	2.75746e-78
PEBP4	1.79245e-82	-0.275257	0.112	0.433	3.11026e-78
APOBEC2	2.06514e-82	-0.276778	0.085	0.383	3.58343e-78
FKBP3	2.36951e-82	-0.298019	0.137	0.474	4.11158e-78
SMYD2	6.08895e-82	-0.301313	0.201	0.569	1.05655e-77
MASP1	1.43938e-81	-0.306581	0.239	0.62	2.4976e-77
MFAP4	1.8327e-81	0.604226	0.54	0.322	3.18011e-77
RPL15	2.85194e-81	0.332381	0.999	0.974	4.94869e-77
TIMP3	3.17351e-81	0.444649	0.801	0.619	5.50667e-77
AC018464.1	5.80825e-81	-0.27233	0.095	0.401	1.00785e-76
NDUFA5	8.07576e-81	-0.329711	0.305	0.689	1.40131e-76
SELENOK	1.03454e-80	-0.30618	0.247	0.633	1.79513e-76
PFKM	1.09765e-80	-0.335443	0.357	0.732	1.90463e-76
PGM1	1.44505e-80	-0.280174	0.189	0.554	2.50744e-76
ADPRHL1	2.00823e-80	-0.292876	0.25	0.647	3.48469e-76
CRYM	2.87172e-80	-0.280549	0.145	0.482	4.983e-76
ATP1A3	4.86973e-80	-0.286621	0.193	0.558	8.44995e-76
AFG3L2	5.8524e-80	-0.288684	0.119	0.436	1.01551e-75
MRPS33	8.04498e-80	-0.293285	0.133	0.454	1.39597e-75
CD151	1.08886e-79	0.391726	0.901	0.732	1.88939e-75
TMOD1	1.55846e-79	-0.289221	0.174	0.526	2.70424e-75
ELOC	1.59948e-79	-0.275337	0.164	0.514	2.77541e-75
HADH	2.08043e-79	-0.282417	0.129	0.449	3.60996e-75
ATPAF1	2.99216e-79	-0.283451	0.179	0.528	5.19199e-75
NDUFS3	3.02662e-79	-0.287545	0.205	0.569	5.25179e-75
HSPE1	3.72494e-79	-0.294801	0.254	0.639	6.46352e-75
PAIP2B	5.06553e-79	-0.273511	0.072	0.351	8.7897e-75
PRDX3	5.13781e-79	-0.281943	0.15	0.482	8.91513e-75
COL14A1	5.58129e-79	0.523886	0.434	0.185	9.68465e-75
MPC1	8.51431e-79	-0.342622	0.777	0.883	1.4774e-74
LINC02762	1.56755e-78	-0.28144	0.115	0.423	2.72002e-74
PDE3A	1.90052e-78	-0.291408	0.125	0.437	3.29778e-74
SMDT1	2.50194e-78	-0.280637	0.221	0.592	4.34136e-74
SSR4	6.33397e-78	0.405347	0.849	0.677	1.09907e-73
PPP1R1A	6.68506e-78	-0.272147	0.109	0.414	1.15999e-73
TMEM182	9.67598e-78	-0.29022	0.117	0.42	1.67898e-73
RPS10	1.38813e-77	0.342864	0.998	0.965	2.40869e-73
CCN2	1.47956e-77	0.552856	0.433	0.187	2.56734e-73
PKP2	3.05524e-77	-0.330684	0.404	0.742	5.30146e-73
PDE1C	4.72044e-77	-0.278027	0.119	0.428	8.1909e-73
LRRC2	6.24983e-77	-0.264786	0.078	0.358	1.08447e-72
NDUFB3	6.78176e-77	-0.314603	0.825	0.905	1.17677e-72
CYCS	1.38994e-76	-0.319964	0.889	0.916	2.41183e-72
FMC1	3.37593e-76	-0.278353	0.185	0.537	5.85791e-72
TMEM14B	4.55387e-76	-0.266535	0.111	0.412	7.90188e-72
CPT1B	4.57632e-76	-0.291134	0.237	0.606	7.94083e-72
MTIF3	6.10301e-76	-0.279726	0.143	0.463	1.05899e-71
CDH13	7.77348e-76	-0.279457	0.151	0.479	1.34885e-71
SEC61G	9.95633e-76	-0.308478	0.249	0.618	1.72762e-71
SLIRP	1.17229e-75	-0.335941	0.453	0.757	2.03416e-71
SNHG16	3.19819e-75	-0.27362	0.148	0.472	5.5495e-71
CRLF1	8.59628e-75	0.422252	0.308	0.075	1.49163e-70
VDAC1	1.21852e-74	-0.326779	0.475	0.776	2.11438e-70
LAMTOR5	1.30703e-74	-0.292493	0.266	0.64	2.26795e-70
NDUFA8	1.6163e-74	-0.309307	0.456	0.776	2.80461e-70
ADSSL1	2.8461e-74	-0.273897	0.14	0.453	4.93855e-70
OXCT1	3.57834e-74	-0.270591	0.144	0.462	6.20914e-70
SFRP4	9.15079e-74	0.437527	0.307	0.077	1.58784e-69
CTSD	9.76349e-74	0.368921	0.986	0.893	1.69416e-69
C15orf41	1.46775e-73	-0.251805	0.064	0.324	2.54684e-69
BEX3	2.65148e-73	-0.260682	0.22	0.587	4.60085e-69
KLHL24	9.19955e-73	-0.269282	0.134	0.444	1.59631e-68
DTNA	1.02105e-72	-0.262214	0.098	0.383	1.77173e-68
NEBL	1.27203e-72	-0.338735	0.834	0.884	2.20723e-68
CFL2	1.36493e-72	-0.32189	0.388	0.714	2.36843e-68
RBM24	1.98605e-72	-0.261071	0.094	0.377	3.44619e-68
FITM2	3.141e-72	-0.257292	0.116	0.411	5.45026e-68
SMIM4	5.62946e-72	-0.277242	0.285	0.664	9.76824e-68
LDB3	1.64535e-71	-0.296558	0.97	0.972	2.85501e-67
INMT	1.71591e-71	0.54336	0.481	0.262	2.97744e-67
RAB21	3.43035e-71	-0.268151	0.155	0.469	5.95235e-67
RAD23A	3.87033e-71	-0.271849	0.259	0.631	6.7158e-67
NDUFA12	4.09322e-71	-0.316333	0.632	0.838	7.10256e-67
EEF1G	4.7914e-71	0.349379	0.986	0.912	8.31404e-67
NDUFC1	5.39298e-71	-0.307074	0.858	0.899	9.35789e-67
SNHG6	7.16858e-71	-0.280012	0.262	0.626	1.24389e-66
HMGN3	7.30285e-71	-0.270876	0.254	0.626	1.26719e-66
PDLIM5	7.42965e-71	-0.305003	0.935	0.941	1.28919e-66
MYH6	7.75901e-71	-0.311156	0.334	0.695	1.34634e-66
HSPA9	8.80734e-71	-0.262784	0.161	0.482	1.52825e-66
SGCG	8.9632e-71	-0.264064	0.101	0.379	1.55529e-66
MAPKAPK3	1.02156e-70	-0.268838	0.24	0.605	1.77261e-66
DSP	1.08236e-70	-0.264414	0.174	0.507	1.8781e-66
A2M	1.82529e-70	0.393384	0.986	0.899	3.16724e-66
EIF1B	3.18066e-70	-0.316552	0.435	0.754	5.51908e-66
NDUFA6	4.78187e-70	-0.307521	0.804	0.898	8.2975e-66
SMYD1	5.31975e-70	-0.253302	0.123	0.417	9.23084e-66
SLC2A4	3.10581e-69	-0.251805	0.135	0.439	5.3892e-65
ATP5IF1	3.66541e-69	-0.276032	0.971	0.967	6.36023e-65
MFN2	7.35894e-69	-0.252408	0.194	0.533	1.27692e-64
RPLP2	7.77514e-69	0.271757	0.999	0.996	1.34914e-64
NDUFA10	1.45234e-68	-0.268381	0.277	0.651	2.52009e-64
LPL	4.19308e-68	-0.31892	0.677	0.843	7.27584e-64
DCAF6	4.52231e-68	-0.258843	0.137	0.437	7.84711e-64
IFI27	2.12029e-67	0.374027	0.906	0.719	3.67913e-63
RTRAF	3.76191e-67	-0.25896	0.187	0.514	6.52766e-63
ALDOA	2.19318e-66	-0.277178	0.276	0.631	3.80561e-62
PALMD	5.07315e-66	-0.25455	0.125	0.41	8.80293e-62
NDUFS2	6.33633e-66	-0.265009	0.271	0.629	1.09948e-61
PDHB	7.54452e-66	-0.250934	0.167	0.475	1.30912e-61
RHOQ	8.72116e-66	-0.268878	0.289	0.654	1.5133e-61
NMRK2	2.24597e-65	-0.30432	0.89	0.922	3.8972e-61
REXO2	3.23473e-65	-0.257432	0.199	0.524	5.6129e-61
HIGD1A	9.84838e-65	-0.277175	0.337	0.691	1.70889e-60
SPTBN1	1.07587e-64	0.344848	0.855	0.694	1.86685e-60
UGP2	1.49324e-64	-0.25174	0.212	0.545	2.59108e-60
QKI	1.5378e-64	-0.263887	0.275	0.636	2.6684e-60
GUK1	3.34541e-64	0.343997	0.91	0.744	5.80496e-60
MRPS21	4.80806e-64	-0.25541	0.247	0.591	8.34294e-60
SNHG8	6.08728e-64	-0.25161	0.266	0.621	1.05627e-59
AOPEP	6.53623e-64	-0.260649	0.252	0.595	1.13417e-59
PSAP	1.50631e-63	0.276563	0.998	0.977	2.61375e-59
PPP1R12B	1.98229e-63	-0.309933	0.603	0.804	3.43967e-59
SLMAP	3.56885e-63	-0.257519	0.213	0.531	6.19267e-59
TBCA	1.33623e-62	-0.252011	0.23	0.568	2.31863e-58
LRP1	1.50902e-62	0.521667	0.55	0.386	2.61845e-58
CWC15	1.52157e-62	-0.255746	0.148	0.436	2.64023e-58
YBX3	1.62038e-62	-0.315637	0.879	0.896	2.81168e-58
NDUFB10	1.86864e-62	-0.267053	0.959	0.96	3.24246e-58
RWDD1	7.719e-62	-0.252183	0.163	0.453	1.3394e-57
VDAC2	9.48133e-62	-0.292792	0.66	0.838	1.6452e-57
COX17	7.3001e-61	-0.309895	0.538	0.771	1.26671e-56
CISD1	2.78475e-60	-0.255722	0.185	0.487	4.8321e-56
CAST	4.31388e-60	-0.322977	0.669	0.824	7.48545e-56
ATP5MF	6.61856e-60	-0.255785	0.955	0.946	1.14845e-55
CASQ2	7.53303e-60	-0.267728	0.933	0.935	1.30713e-55
RPLP0	1.62994e-58	0.341257	0.985	0.857	2.82827e-54
MYOM2	2.50882e-58	-0.269566	0.891	0.917	4.3533e-54
EFEMP1	6.57905e-57	0.46696	0.375	0.17	1.1416e-52
ANAPC16	7.94627e-57	-0.256217	0.327	0.669	1.37884e-52
APOD	8.58357e-57	0.354762	0.816	0.654	1.48942e-52
MRC2	2.32406e-56	0.45807	0.417	0.214	4.0327e-52
CD63	2.85346e-56	0.315286	0.987	0.894	4.95133e-52
RHOC	3.32264e-56	0.352531	0.767	0.639	5.76544e-52
VWF	5.50103e-56	0.399195	0.962	0.827	9.54538e-52
PTMS	2.25427e-55	0.42587	0.616	0.501	3.9116e-51
DBI	3.01938e-55	-0.273981	0.845	0.893	5.23923e-51
CXCL12	3.19882e-55	0.53965	0.555	0.42	5.5506e-51
IDH2	1.59449e-54	-0.261918	0.792	0.888	2.76676e-50
FAU	3.17247e-54	0.259082	0.999	0.992	5.50487e-50
RACK1	4.78082e-54	0.312603	0.984	0.878	8.29568e-50
MICOS10	8.6899e-54	-0.274861	0.769	0.859	1.50787e-49
SMPX	1.64823e-53	-0.278046	0.809	0.881	2.86001e-49
TUBA1B	2.279e-53	0.326822	0.829	0.678	3.95452e-49
IFITM2	8.14412e-53	0.430502	0.664	0.551	1.41317e-48
ENO3	8.99047e-53	-0.250498	0.871	0.907	1.56003e-48
TMSB4X	1.2158e-52	0.321824	1	0.947	2.10966e-48
ISCU	1.25613e-52	-0.253946	0.934	0.923	2.17964e-48
HSPB8	2.09975e-52	-0.263533	0.477	0.742	3.64349e-48
FITM1	8.51304e-52	-0.252847	0.449	0.755	1.47718e-47
PODN	1.57605e-51	0.394475	0.37	0.176	2.73476e-47
SORBS2	3.13145e-51	-0.27471	0.755	0.839	5.43369e-47
LTBP2	8.66944e-51	0.497443	0.448	0.278	1.50432e-46
ITM2B	1.11128e-50	0.260617	0.998	0.969	1.92828e-46
ECM1	6.51736e-50	0.417515	0.383	0.197	1.13089e-45
ASPN	2.2195e-48	0.457524	0.469	0.314	3.85127e-44
ATP5PB	2.89255e-48	-0.255074	0.575	0.789	5.01915e-44
CAVIN1	3.86351e-48	0.431154	0.583	0.494	6.70397e-44
SELENOM	2.21462e-47	0.47462	0.518	0.402	3.84282e-43
C12orf57	2.69052e-47	0.327827	0.809	0.692	4.66859e-43
MIF	3.55144e-47	0.289476	0.987	0.91	6.16245e-43
HADHB	6.81221e-47	-0.255875	0.668	0.814	1.18206e-42
FBLN2	2.4971e-46	0.472173	0.48	0.339	4.33297e-42
RPL7	4.21691e-45	0.273655	0.993	0.941	7.31718e-41
LINC00632	1.09784e-44	0.528383	0.38	0.204	1.90497e-40
THBS4	6.04875e-44	0.386757	0.774	0.631	1.04958e-39
LAMB2	7.10864e-44	0.285265	0.939	0.804	1.23349e-39
YWHAE	1.20838e-43	-0.250646	0.491	0.734	2.09678e-39
EEF1D	9.53534e-43	0.277249	0.964	0.861	1.65457e-38
ABI3BP	1.08251e-42	0.356024	0.309	0.138	1.87837e-38
RARRES2	1.77259e-42	0.336174	0.305	0.131	3.0758e-38
S100A13	1.21823e-41	0.303115	0.758	0.66	2.11387e-37
ACTA1	6.40652e-40	-0.259425	1	0.999	1.11166e-35
SSC5D	8.63666e-40	0.251619	0.204	0.058	1.49863e-35
GAS6	6.07813e-39	0.30229	0.735	0.646	1.05468e-34
CCN5	6.15922e-39	0.291657	0.24	0.086	1.06875e-34
C1QA	1.4517e-38	0.494957	0.494	0.392	2.51899e-34
GPX4	1.8028e-38	0.266764	0.984	0.893	3.12823e-34
GPX3	4.60114e-38	0.268071	0.972	0.891	7.98391e-34
NPPB	4.71382e-37	0.492085	0.433	0.303	8.17941e-33
PLVAP	1.05821e-36	0.281708	0.218	0.074	1.8362e-32
VCAN	3.90561e-36	0.303895	0.254	0.104	6.77701e-32
PLTP	7.91255e-36	0.398647	0.461	0.338	1.37299e-31
SOD3	1.08646e-35	0.391549	0.446	0.329	1.88522e-31
MXRA7	4.58313e-35	0.261614	0.866	0.748	7.95264e-31
FSTL1	5.64403e-35	0.414764	0.492	0.4	9.79353e-31
RPS17	8.53513e-35	0.252597	0.981	0.889	1.48102e-30
COL18A1	9.53551e-35	0.403062	0.481	0.383	1.6546e-30
HLA-C	1.12695e-34	0.27863	0.955	0.812	1.95549e-30
MXRA5	1.63416e-34	0.346239	0.329	0.178	2.83559e-30
CCL14	8.43688e-34	0.272647	0.171	0.047	1.46397e-29
C3	1.56789e-33	0.496894	0.426	0.312	2.7206e-29
OGN	2.34763e-33	0.335898	0.35	0.202	4.0736e-29
NUPR1	2.86246e-33	0.375761	0.468	0.363	4.96694e-29
S100A11	6.39148e-33	0.328432	0.627	0.558	1.10905e-28
FBLN5	7.75727e-31	0.305467	0.3	0.159	1.34604e-26
FRZB	1.13248e-30	0.283366	0.283	0.142	1.96508e-26
CFL1	1.99127e-28	0.252709	0.75	0.668	3.45526e-24
CYBRD1	5.96987e-28	0.347715	0.402	0.288	1.03589e-23
EMILIN1	9.38112e-28	0.311226	0.332	0.202	1.62781e-23
SELENOP	1.17556e-27	0.271566	0.806	0.709	2.03984e-23
TSPO	1.9079e-26	0.273994	0.706	0.655	3.31059e-22
STAB1	5.32696e-26	0.316048	0.305	0.181	9.24335e-22
P4HB	8.12628e-25	0.264548	0.683	0.651	1.41007e-20
HMCN2	2.81918e-24	0.258385	0.257	0.136	4.89184e-20
EPB41L2	4.70075e-24	0.273965	0.299	0.177	8.15675e-20
PTGIS	6.83797e-24	0.278274	0.291	0.171	1.18653e-19
IGFBP2	2.86541e-23	0.352703	0.525	0.478	4.97207e-19
ID3	1.41321e-22	0.352426	0.477	0.429	2.4522e-18
RABAC1	1.53878e-22	0.334311	0.458	0.393	2.67009e-18
ADH1B	2.08211e-22	0.281034	0.286	0.171	3.61288e-18
EGFL7	6.84563e-22	0.342807	0.579	0.567	1.18785e-17
FCGRT	5.90509e-20	0.305381	0.444	0.388	1.02465e-15
H1FX	2.87106e-19	0.310721	0.467	0.424	4.98186e-15
CILP	4.10548e-18	0.269552	0.241	0.142	7.12382e-14
PLD3	1.631e-17	0.32259	0.448	0.417	2.83011e-13
AQP1	3.99146e-17	0.270247	0.685	0.654	6.92599e-13
CSRP1	5.9938e-17	0.282659	0.345	0.263	1.04004e-12
COL6A3	6.98925e-17	0.262747	0.336	0.246	1.21277e-12
LY6E	7.49908e-17	0.296886	0.402	0.34	1.30124e-12
ANXA2	4.41871e-16	0.294078	0.46	0.44	7.66735e-12
FBN1	9.56102e-16	0.252228	0.32	0.229	1.65903e-11
SH3BGRL3	1.88409e-14	0.282145	0.444	0.414	3.26928e-10
CHPF	2.29202e-14	0.298626	0.442	0.416	3.97712e-10
LHFPL6	3.18225e-14	0.277439	0.43	0.392	5.52184e-10
NPDC1	2.17677e-13	0.26971	0.397	0.352	3.77713e-09
LMNA	1.65665e-12	0.260042	0.475	0.476	2.87463e-08
CLU	1.92518e-12	0.299173	0.404	0.377	3.34056e-08
CALD1	6.86236e-12	0.265919	0.452	0.437	1.19076e-07
CLDN5	1.66316e-06	0.254358	0.373	0.38	0.0288592
