## Supplementary material for "Lineage-specific regulatory changes in the pathological cardiac remodeling of hypertrophy cardiomyopathy unraveled by single-nucleus RNA-seq and spatial transcriptomics": Table XIII

### Sheet: HCM1221A_SC1_vs_SC0
Table XIII. Differentially regulated pathways of 10X Visium spatial transcriptome spots in fibrotic versus non-fibrotic regions of cardiac tissue sections from HCM patients (multiple sheets).
pathway	section	p-value	avg_logFC	adjusted P-value
REACTOME_THE_CITRIC_ACID_TCA_CYCLE_AND_RESPIRATORY_ELECTRON_TRANSPORT	HCM1221A	9.74487e-237	-7.92252	2.78119e-233
REACTOME_RESPIRATORY_ELECTRON_TRANSPORT	HCM1221A	9.23721e-235	-6.68194	2.6363e-231
REACTOME_RESPIRATORY_ELECTRON_TRANSPORT_ATP_SYNTHESIS_BY_CHEMIOSMOTIC_COUPLING_AND_HEAT_PRODUCTION_BY_UNCOUPLING_PROTEINS_	HCM1221A	1.14946e-233	-7.6133	3.28056e-230
KEGG_OXIDATIVE_PHOSPHORYLATION	HCM1221A	5.13974e-233	-7.77783	1.46688e-229
KEGG_PARKINSONS_DISEASE	HCM1221A	1.93291e-232	-7.90998	5.51651e-229
WP_OXIDATIVE_PHOSPHORYLATION	HCM1221A	4.40987e-232	-4.42652	1.25858e-228
WP_ELECTRON_TRANSPORT_CHAIN_OXPHOS_SYSTEM_IN_MITOCHONDRIA	HCM1221A	1.50631e-231	-7.91373	4.299e-228
REACTOME_COMPLEX_I_BIOGENESIS	HCM1221A	6.91945e-231	-3.26888	1.97481e-227
WP_NEUROINFLAMMATION	HCM1221A	1.4908e-230	-1.30686	4.25474e-227
KEGG_HUNTINGTONS_DISEASE	HCM1221A	5.11861e-223	-4.3405	1.46085e-219
KEGG_ALZHEIMERS_DISEASE	HCM1221A	7.75038e-222	-4.32986	2.21196e-218
WP_MITOCHONDRIAL_COMPLEX_I_ASSEMBLY_MODEL_OXPHOS_SYSTEM	HCM1221A	1.40326e-219	-2.27675	4.0049e-216
WP_MITOCHONDRIAL_CIV_ASSEMBLY	HCM1221A	8.43348e-218	-2.20142	2.40692e-214
WP_NONALCOHOLIC_FATTY_LIVER_DISEASE	HCM1221A	3.71373e-217	-3.21474	1.0599e-213
REACTOME_TP53_REGULATES_METABOLIC_GENES	HCM1221A	3.12539e-214	-2.15678	8.91985e-211
WP_EFFECTS_OF_NITRIC_OXIDE	HCM1221A	9.98792e-211	-0.791638	2.85055e-207
WP_ENDOTHELIN_PATHWAYS	HCM1221A	7.92953e-205	-0.573316	2.26309e-201
WP_PDGF_PATHWAY	HCM1221A	1.55217e-203	-0.53699	4.42988e-200
REACTOME_TRANSCRIPTIONAL_REGULATION_BY_TP53	HCM1221A	6.13299e-199	-1.96972	1.75035e-195
REACTOME_FORMATION_OF_ATP_BY_CHEMIOSMOTIC_COUPLING	HCM1221A	2.96392e-193	-0.980285	8.45902e-190
REACTOME_CRISTAE_FORMATION	HCM1221A	1.90188e-191	-0.980771	5.42798e-188
REACTOME_MITOCHONDRIAL_BIOGENESIS	HCM1221A	1.50604e-182	-0.954796	4.29823e-179
WP_MITOCHONDRIAL_CIII_ASSEMBLY	HCM1221A	2.77121e-181	-0.662156	7.90902e-178
REACTOME_RNA_POLYMERASE_II_TRANSCRIPTION	HCM1221A	1.04319e-175	-1.58066	2.97728e-172
PID_BETA_CATENIN_NUC_PATHWAY	HCM1221A	7.34954e-169	-0.491659	2.09756e-165
KEGG_CARDIAC_MUSCLE_CONTRACTION	HCM1221A	5.16471e-153	-3.20637	1.47401e-149
REACTOME_ORGANELLE_BIOGENESIS_AND_MAINTENANCE	HCM1221A	2.72361e-150	-0.859094	7.77319e-147
WP_EGFEGFR_SIGNALING_PATHWAY	HCM1221A	6.42577e-135	-0.461175	1.83391e-131
KEGG_FOCAL_ADHESION	HCM1221A	4.75816e-102	0.493313	1.35798e-98
WP_FOCAL_ADHESION	HCM1221A	5.69875e-94	0.446606	1.62642e-90
WP_VEGFAVEGFR2_SIGNALING_PATHWAY	HCM1221A	1.43796e-92	0.580157	4.10392e-89
KEGG_REGULATION_OF_ACTIN_CYTOSKELETON	HCM1221A	9.62905e-84	0.397644	2.74813e-80
NABA_CORE_MATRISOME	HCM1221A	1.92184e-75	0.560175	5.48493e-72
PID_RHOA_PATHWAY	HCM1221A	1.97667e-74	0.280139	5.64142e-71
REACTOME_VESICLE_MEDIATED_TRANSPORT	HCM1221A	7.34274e-73	0.538239	2.09562e-69
NABA_MATRISOME	HCM1221A	3.92224e-66	0.817583	1.11941e-62
KEGG_LEUKOCYTE_TRANSENDOTHELIAL_MIGRATION	HCM1221A	8.64611e-65	0.285487	2.4676e-61
REACTOME_POST_TRANSLATIONAL_PROTEIN_MODIFICATION	HCM1221A	3.24105e-60	0.622128	9.24995e-57
REACTOME_MEMBRANE_TRAFFICKING	HCM1221A	1.51543e-59	0.439901	4.32503e-56
REACTOME_EXTRACELLULAR_MATRIX_ORGANIZATION	HCM1221A	1.74292e-59	0.411465	4.97431e-56
REACTOME_HEMOSTASIS	HCM1221A	1.04284e-55	0.424232	2.97626e-52
REACTOME_PLATELET_ACTIVATION_SIGNALING_AND_AGGREGATION	HCM1221A	5.88754e-55	0.323051	1.6803e-51
REACTOME_SIGNALING_BY_RECEPTOR_TYROSINE_KINASES	HCM1221A	5.66273e-54	0.374868	1.61614e-50
WP_IL18_SIGNALING_PATHWAY	HCM1221A	3.89783e-53	0.302024	1.11244e-49
NABA_ECM_GLYCOPROTEINS	HCM1221A	1.18331e-51	0.298809	3.37718e-48
WP_MYOMETRIAL_RELAXATION_AND_CONTRACTION_PATHWAYS	HCM1221A	8.22576e-47	0.266126	2.34763e-43
REACTOME_INNATE_IMMUNE_SYSTEM	HCM1221A	2.11168e-46	0.470077	6.02674e-43
KEGG_TIGHT_JUNCTION	HCM1221A	6.54236e-44	0.286319	1.86719e-40
REACTOME_CYTOKINE_SIGNALING_IN_IMMUNE_SYSTEM	HCM1221A	1.0924e-41	0.418406	3.1177e-38
REACTOME_DISEASE	HCM1221A	7.33753e-38	0.709801	2.09413e-34
REACTOME_ADAPTIVE_IMMUNE_SYSTEM	HCM1221A	1.7413e-37	0.335633	4.96966e-34
REACTOME_NEUTROPHIL_DEGRANULATION	HCM1221A	1.06288e-35	0.296525	3.03346e-32
REACTOME_MUSCLE_CONTRACTION	HCM1221A	2.36357e-35	0.351097	6.74562e-32
REACTOME_CELL_CYCLE	HCM1221A	3.82264e-29	0.251297	1.09098e-25
WP_STRIATED_MUSCLE_CONTRACTION_PATHWAY	HCM1221A	2.77304e-28	0.273214	7.91426e-25
REACTOME_STRIATED_MUSCLE_CONTRACTION	HCM1221A	2.973e-26	0.270694	8.48495e-23
REACTOME_DEVELOPMENTAL_BIOLOGY	HCM1221A	3.0019e-14	0.336894	8.56743e-11
REACTOME_INFECTIOUS_DISEASE	HCM1221A	1.65214e-09	0.402656	4.71521e-06
REACTOME_NERVOUS_SYSTEM_DEVELOPMENT	HCM1221A	6.11526e-08	0.269212	0.00017453
REACTOME_METABOLISM_OF_RNA	HCM1221A	5.08008e-06	0.413041	0.0144986

### Sheet: HCM1220B_SC1_vs_SC0
pathway	section	p-value	avg_logFC	adjusted P-value
REACTOME_MUSCLE_CONTRACTION	HCM1220B	0	2.93691	0
REACTOME_POST_TRANSLATIONAL_PROTEIN_MODIFICATION	HCM1220B	0	1.80753	0
REACTOME_ADAPTIVE_IMMUNE_SYSTEM	HCM1220B	0	1.23041	0
REACTOME_METABOLISM_OF_LIPIDS	HCM1220B	0	0.923297	0
REACTOME_VESICLE_MEDIATED_TRANSPORT	HCM1220B	0	0.66682	0
KEGG_CARDIAC_MUSCLE_CONTRACTION	HCM1220B	0	0.338782	0
WP_NEUROINFLAMMATION	HCM1220B	5.03574e-289	0.726827	1.44324e-285
WP_EFFECTS_OF_NITRIC_OXIDE	HCM1220B	1.1493e-287	0.556926	3.29389e-284
WP_FOCAL_ADHESION	HCM1220B	2.75476e-285	0.310987	7.89515e-282
REACTOME_SIGNALING_BY_INTERLEUKINS	HCM1220B	6.03755e-269	0.454767	1.73036e-265
WP_IL18_SIGNALING_PATHWAY	HCM1220B	2.53741e-248	0.360521	7.2722e-245
REACTOME_SIGNALING_BY_RHO_GTPASES	HCM1220B	4.97015e-248	0.454831	1.42445e-244
WP_VEGFAVEGFR2_SIGNALING_PATHWAY	HCM1220B	4.13991e-247	0.296313	1.1865e-243
WP_MITOCHONDRIAL_CIV_ASSEMBLY	HCM1220B	4.13991e-247	0.296313	1.1865e-243
REACTOME_TRANSCRIPTIONAL_REGULATION_BY_TP53	HCM1220B	3.11888e-244	0.326541	8.93872e-241
WP_MITOCHONDRIAL_CIII_ASSEMBLY	HCM1220B	3.28429e-243	0.298616	9.41279e-240
REACTOME_TP53_REGULATES_METABOLIC_GENES	HCM1220B	5.22326e-242	0.325733	1.49699e-238
REACTOME_METABOLISM_OF_AMINO_ACIDS_AND_DERIVATIVES	HCM1220B	2.88223e-239	0.289184	8.26047e-236
KEGG_FOCAL_ADHESION	HCM1220B	7.23544e-237	0.293939	2.07368e-233
REACTOME_CELLULAR_RESPONSES_TO_EXTERNAL_STIMULI	HCM1220B	1.38923e-235	0.334341	3.98152e-232
REACTOME_TRANSLATION	HCM1220B	2.80286e-235	0.387555	8.03301e-232
KEGG_OXIDATIVE_PHOSPHORYLATION	HCM1220B	4.37529e-222	0.326485	1.25396e-218
REACTOME_ACTIVATION_OF_THE_MRNA_UPON_BINDING_OF_THE_CAP_BINDING_COMPLEX_AND_EIFS_AND_SUBSEQUENT_BINDING_TO_43S	HCM1220B	8.05658e-221	0.360433	2.30902e-217
WP_ELECTRON_TRANSPORT_CHAIN_OXPHOS_SYSTEM_IN_MITOCHONDRIA	HCM1220B	2.41682e-217	0.405998	6.9266e-214
REACTOME_RESPIRATORY_ELECTRON_TRANSPORT	HCM1220B	2.08659e-211	3.18798	5.98016e-208
KEGG_PARKINSONS_DISEASE	HCM1220B	3.7539e-195	0.362601	1.07587e-191
REACTOME_REGULATION_OF_EXPRESSION_OF_SLITS_AND_ROBOS	HCM1220B	5.72548e-194	0.34384	1.64092e-190
KEGG_RIBOSOME	HCM1220B	6.8354e-192	0.33812	1.95903e-188
KEGG_ALZHEIMERS_DISEASE	HCM1220B	1.85273e-188	0.467101	5.30991e-185
REACTOME_RESPIRATORY_ELECTRON_TRANSPORT_ATP_SYNTHESIS_BY_CHEMIOSMOTIC_COUPLING_AND_HEAT_PRODUCTION_BY_UNCOUPLING_PROTEINS_	HCM1220B	4.29981e-184	0.591107	1.23232e-180
REACTOME_RESPONSE_OF_EIF2AK4_GCN2_TO_AMINO_ACID_DEFICIENCY	HCM1220B	1.20244e-183	0.268937	3.44618e-180
WP_CYTOPLASMIC_RIBOSOMAL_PROTEINS	HCM1220B	2.12817e-181	0.303243	6.09933e-178
WP_NONALCOHOLIC_FATTY_LIVER_DISEASE	HCM1220B	9.00204e-180	0.254993	2.57998e-176
REACTOME_INFLUENZA_INFECTION	HCM1220B	4.29966e-178	0.581274	1.23228e-174
REACTOME_RRNA_PROCESSING	HCM1220B	2.7788e-175	0.348277	7.96403e-172
REACTOME_FORMATION_OF_ATP_BY_CHEMIOSMOTIC_COUPLING	HCM1220B	4.06543e-168	0.293154	1.16515e-164
REACTOME_EUKARYOTIC_TRANSLATION_INITIATION	HCM1220B	1.87629e-158	0.407445	5.37745e-155
REACTOME_NONSENSE_MEDIATED_DECAY_NMD_	HCM1220B	1.07316e-154	2.82579	3.07569e-151
REACTOME_EUKARYOTIC_TRANSLATION_ELONGATION	HCM1220B	7.08932e-151	2.65332	2.0318e-147
REACTOME_SRP_DEPENDENT_COTRANSLATIONAL_PROTEIN_TARGETING_TO_MEMBRANE	HCM1220B	2.48984e-148	0.390747	7.13587e-145
REACTOME_SELENOAMINO_ACID_METABOLISM	HCM1220B	4.98568e-145	-0.488303	1.4289e-141
REACTOME_SIGNALING_BY_ROBO_RECEPTORS	HCM1220B	4.1814e-143	0.327502	1.19839e-139
REACTOME_METABOLISM_OF_RNA	HCM1220B	8.20071e-143	-0.510378	2.35032e-139
WP_OXIDATIVE_PHOSPHORYLATION	HCM1220B	1.98294e-142	0.836561	5.6831e-139
WP_MITOCHONDRIAL_COMPLEX_I_ASSEMBLY_MODEL_OXPHOS_SYSTEM	HCM1220B	1.26106e-139	2.71853	3.6142e-136
KEGG_HUNTINGTONS_DISEASE	HCM1220B	2.55421e-136	0.546881	7.32036e-133
REACTOME_CRISTAE_FORMATION	HCM1220B	5.35419e-130	0.613832	1.53451e-126
REACTOME_COMPLEX_I_BIOGENESIS	HCM1220B	5.25153e-128	0.309426	1.50509e-124
REACTOME_THE_CITRIC_ACID_TCA_CYCLE_AND_RESPIRATORY_ELECTRON_TRANSPORT	HCM1220B	1.01091e-122	-1.09558	2.89727e-119
REACTOME_RNA_POLYMERASE_II_TRANSCRIPTION	HCM1220B	2.41858e-122	-12.1475	6.93165e-119
REACTOME_INTERFERON_SIGNALING	HCM1220B	2.46333e-121	-1.43006	7.05991e-118
REACTOME_CYTOKINE_SIGNALING_IN_IMMUNE_SYSTEM	HCM1220B	7.39147e-120	-0.465695	2.1184e-116
REACTOME_NEUTROPHIL_DEGRANULATION	HCM1220B	2.67686e-119	-6.13388	7.67188e-116
REACTOME_INFECTIOUS_DISEASE	HCM1220B	3.43074e-118	-0.901145	9.83251e-115
REACTOME_INNATE_IMMUNE_SYSTEM	HCM1220B	4.98192e-113	-3.05977	1.42782e-109
REACTOME_MITOCHONDRIAL_BIOGENESIS	HCM1220B	5.10739e-113	2.39336	1.46378e-109
REACTOME_RESPONSE_TO_ELEVATED_PLATELET_CYTOSOLIC_CA2_	HCM1220B	5.39423e-111	2.29792	1.54599e-107
REACTOME_ORGANELLE_BIOGENESIS_AND_MAINTENANCE	HCM1220B	1.0145e-110	2.22202	2.90755e-107
WP_FOCAL_ADHESIONPI3KAKTMTORSIGNALING_PATHWAY	HCM1220B	1.39863e-110	2.27119	4.00847e-107
REACTOME_NERVOUS_SYSTEM_DEVELOPMENT	HCM1220B	2.8676e-110	2.36556	8.21855e-107
REACTOME_DEVELOPMENTAL_BIOLOGY	HCM1220B	5.00368e-110	2.19473	1.43405e-106
WP_PI3KAKT_SIGNALING_PATHWAY	HCM1220B	6.65511e-110	2.27691	1.90735e-106
WP_SENESCENCE_AND_AUTOPHAGY_IN_CANCER	HCM1220B	1.26093e-109	-0.442252	3.61383e-106
WP_EBOLA_VIRUS_PATHWAY_ON_HOST	HCM1220B	4.1902e-109	2.27494	1.20091e-105
REACTOME_SIGNALING_BY_RECEPTOR_TYROSINE_KINASES	HCM1220B	4.63987e-109	2.27497	1.32979e-105
NABA_SECRETED_FACTORS	HCM1220B	7.24811e-109	-3.59073	2.07731e-105
REACTOME_AMYLOID_FIBER_FORMATION	HCM1220B	1.11936e-108	2.1682	3.20809e-105
REACTOME_BINDING_AND_UPTAKE_OF_LIGANDS_BY_SCAVENGER_RECEPTORS	HCM1220B	2.41915e-108	2.2446	6.93328e-105
REACTOME_HEMOSTASIS	HCM1220B	4.50977e-108	-11.7311	1.2925e-104
REACTOME_PLATELET_ACTIVATION_SIGNALING_AND_AGGREGATION	HCM1220B	1.35115e-107	-6.14274	3.87239e-104
NABA_ECM_REGULATORS	HCM1220B	1.40493e-107	2.18638	4.02653e-104
PID_INTEGRIN1_PATHWAY	HCM1220B	3.3915e-106	2.17413	9.72005e-103
REACTOME_DISEASES_OF_METABOLISM	HCM1220B	1.70696e-105	-12.6664	4.89215e-102
REACTOME_DISEASE	HCM1220B	1.06342e-104	-9.72347	3.04776e-101
KEGG_ECM_RECEPTOR_INTERACTION	HCM1220B	1.35795e-104	-12.4428	3.8919e-101
PID_AVB3_INTEGRIN_PATHWAY	HCM1220B	3.6045e-103	0.666675	1.03305e-99
REACTOME_DISEASES_OF_GLYCOSYLATION	HCM1220B	9.35139e-103	-12.3881	2.68011e-99
REACTOME_COLLAGEN_FORMATION	HCM1220B	5.69439e-99	2.38021	1.63201e-95
REACTOME_ASSEMBLY_OF_COLLAGEN_FIBRILS_AND_OTHER_MULTIMERIC_STRUCTURES	HCM1220B	1.42164e-97	2.13457	4.07443e-94
PID_SYNDECAN_1_PATHWAY	HCM1220B	2.31428e-92	0.376254	6.63273e-89
REACTOME_IMMUNOREGULATORY_INTERACTIONS_BETWEEN_A_LYMPHOID_AND_A_NON_LYMPHOID_CELL	HCM1220B	9.58881e-92	2.00433	2.74815e-88
REACTOME_COLLAGEN_DEGRADATION	HCM1220B	4.70667e-85	-1.93726	1.34893e-81
WP_MIRNA_TARGETS_IN_ECM_AND_MEMBRANE_RECEPTORS	HCM1220B	5.73088e-85	-0.255325	1.64247e-81
REACTOME_GLYCOSAMINOGLYCAN_METABOLISM	HCM1220B	1.69018e-81	-1.41274	4.84407e-78
NABA_COLLAGENS	HCM1220B	4.77971e-80	-2.28852	1.36986e-76
REACTOME_COLLAGEN_CHAIN_TRIMERIZATION	HCM1220B	2.62375e-77	0.454998	7.51966e-74
REACTOME_REGULATION_OF_INSULIN_LIKE_GROWTH_FACTOR_IGF_TRANSPORT_AND_UPTAKE_BY_INSULIN_LIKE_GROWTH_FACTOR_BINDING_PROTEINS_IGFBPS_	HCM1220B	1.32574e-75	0.265725	3.79957e-72
REACTOME_COLLAGEN_BIOSYNTHESIS_AND_MODIFYING_ENZYMES	HCM1220B	2.27078e-72	0.333829	6.50806e-69
REACTOME_INTEGRIN_CELL_SURFACE_INTERACTIONS	HCM1220B	1.86781e-70	0.272306	5.35314e-67
REACTOME_DISEASES_ASSOCIATED_WITH_GLYCOSAMINOGLYCAN_METABOLISM	HCM1220B	9.17865e-67	0.295195	2.6306e-63
REACTOME_DEGRADATION_OF_THE_EXTRACELLULAR_MATRIX	HCM1220B	1.21883e-66	-0.332729	3.49317e-63
NABA_MATRISOME_ASSOCIATED	HCM1220B	1.13253e-61	-0.613901	3.24584e-58
NABA_MATRISOME	HCM1220B	3.87087e-56	-3.84112	1.10939e-52
NABA_CORE_MATRISOME	HCM1220B	5.03238e-56	0.341061	1.44228e-52
REACTOME_EXTRACELLULAR_MATRIX_ORGANIZATION	HCM1220B	5.60393e-50	-0.270143	1.60609e-46
NABA_ECM_GLYCOPROTEINS	HCM1220B	3.85602e-39	0.310422	1.10513e-35
REACTOME_ECM_PROTEOGLYCANS	HCM1220B	4.36403e-37	0.382957	1.25073e-33
NABA_PROTEOGLYCANS	HCM1220B	3.38078e-18	-0.328855	9.68931e-15

### Sheet: HCM1220C_SC0_vs_SC1
pathway	section	p-value	avg_logFC	adjusted P-value
KEGG_DILATED_CARDIOMYOPATHY	HCM1220C	0	3.66233	0
WP_STRIATED_MUSCLE_CONTRACTION_PATHWAY	HCM1220C	0	2.07029	0
REACTOME_STRIATED_MUSCLE_CONTRACTION	HCM1220C	0	1.34482	0
REACTOME_MUSCLE_CONTRACTION	HCM1220C	0	0.995649	0
REACTOME_POST_TRANSLATIONAL_PROTEIN_MODIFICATION	HCM1220C	0	0.798399	0
REACTOME_ADAPTIVE_IMMUNE_SYSTEM	HCM1220C	0	0.696886	0
WP_NEUROINFLAMMATION	HCM1220C	0	0.586094	0
KEGG_CARDIAC_MUSCLE_CONTRACTION	HCM1220C	0	0.383127	0
WP_EFFECTS_OF_NITRIC_OXIDE	HCM1220C	0	0.352741	0
REACTOME_VESICLE_MEDIATED_TRANSPORT	HCM1220C	3.37702e-298	0.452943	9.67854e-295
WP_MITOCHONDRIAL_CIV_ASSEMBLY	HCM1220C	3.83994e-293	0.256981	1.10053e-289
KEGG_FOCAL_ADHESION	HCM1220C	8.35929e-279	0.371608	2.39577e-275
REACTOME_TP53_REGULATES_METABOLIC_GENES	HCM1220C	2.51903e-274	0.346839	7.21954e-271
REACTOME_SIGNALING_BY_INTERLEUKINS	HCM1220C	1.20958e-273	0.304356	3.46666e-270
WP_VEGFAVEGFR2_SIGNALING_PATHWAY	HCM1220C	2.46439e-273	0.477585	7.06293e-270
KEGG_OXIDATIVE_PHOSPHORYLATION	HCM1220C	2.63436e-270	0.278632	7.55007e-267
REACTOME_TRANSCRIPTIONAL_REGULATION_BY_TP53	HCM1220C	2.63436e-270	0.278632	7.55007e-267
REACTOME_FORMATION_OF_ATP_BY_CHEMIOSMOTIC_COUPLING	HCM1220C	3.08184e-265	0.376133	8.83255e-262
WP_ELECTRON_TRANSPORT_CHAIN_OXPHOS_SYSTEM_IN_MITOCHONDRIA	HCM1220C	1.28137e-264	0.286168	3.67241e-261
KEGG_PARKINSONS_DISEASE	HCM1220C	1.37721e-264	0.313012	3.94708e-261
REACTOME_RESPIRATORY_ELECTRON_TRANSPORT	HCM1220C	9.66421e-264	0.371572	2.76976e-260
WP_OXIDATIVE_PHOSPHORYLATION	HCM1220C	3.12169e-263	0.318594	8.94677e-260
REACTOME_RESPIRATORY_ELECTRON_TRANSPORT_ATP_SYNTHESIS_BY_CHEMIOSMOTIC_COUPLING_AND_HEAT_PRODUCTION_BY_UNCOUPLING_PROTEINS_	HCM1220C	4.36708e-256	0.279851	1.2516e-252
KEGG_ALZHEIMERS_DISEASE	HCM1220C	4.49149e-249	0.347618	1.28726e-245
REACTOME_COMPLEX_I_BIOGENESIS	HCM1220C	8.07273e-249	0.353512	2.31364e-245
WP_MITOCHONDRIAL_COMPLEX_I_ASSEMBLY_MODEL_OXPHOS_SYSTEM	HCM1220C	1.31164e-246	0.372117	3.75916e-243
WP_NONALCOHOLIC_FATTY_LIVER_DISEASE	HCM1220C	4.48601e-244	0.355156	1.28569e-240
WP_IL18_SIGNALING_PATHWAY	HCM1220C	9.22242e-243	0.418542	2.64314e-239
KEGG_HUNTINGTONS_DISEASE	HCM1220C	4.2027e-240	0.390984	1.2045e-236
REACTOME_THE_CITRIC_ACID_TCA_CYCLE_AND_RESPIRATORY_ELECTRON_TRANSPORT	HCM1220C	1.86251e-238	0.280406	5.33795e-235
REACTOME_METABOLISM_OF_AMINO_ACIDS_AND_DERIVATIVES	HCM1220C	1.56445e-237	0.266722	4.4837e-234
REACTOME_CRISTAE_FORMATION	HCM1220C	3.39099e-232	0.532366	9.71856e-229
REACTOME_TRANSLATION	HCM1220C	1.60045e-221	2.83455	4.5869e-218
REACTOME_METABOLISM_OF_CARBOHYDRATES	HCM1220C	1.2586e-217	0.282441	3.60715e-214
REACTOME_CELLULAR_RESPONSES_TO_EXTERNAL_STIMULI	HCM1220C	8.88064e-217	0.383887	2.54519e-213
REACTOME_REGULATION_OF_EXPRESSION_OF_SLITS_AND_ROBOS	HCM1220C	1.74397e-211	0.259309	4.99822e-208
REACTOME_ACTIVATION_OF_THE_MRNA_UPON_BINDING_OF_THE_CAP_BINDING_COMPLEX_AND_EIFS_AND_SUBSEQUENT_BINDING_TO_43S	HCM1220C	2.53425e-211	0.27386	7.26317e-208
REACTOME_METABOLISM_OF_RNA	HCM1220C	2.34125e-209	0.659694	6.71001e-206
KEGG_RIBOSOME	HCM1220C	1.02691e-206	0.305061	2.94314e-203
REACTOME_SIGNALING_BY_ROBO_RECEPTORS	HCM1220C	1.50475e-198	0.694114	4.3126e-195
REACTOME_RESPONSE_OF_EIF2AK4_GCN2_TO_AMINO_ACID_DEFICIENCY	HCM1220C	1.02696e-197	1.09555	2.94326e-194
REACTOME_RRNA_PROCESSING	HCM1220C	1.07301e-195	0.389745	3.07524e-192
WP_CYTOPLASMIC_RIBOSOMAL_PROTEINS	HCM1220C	5.9888e-177	0.550305	1.71639e-173
REACTOME_EUKARYOTIC_TRANSLATION_INITIATION	HCM1220C	6.91927e-165	0.37965	1.98306e-161
REACTOME_INFLUENZA_INFECTION	HCM1220C	3.99175e-158	0.25288	1.14404e-154
REACTOME_NONSENSE_MEDIATED_DECAY_NMD_	HCM1220C	1.95029e-156	2.22434	5.58953e-153
REACTOME_EUKARYOTIC_TRANSLATION_ELONGATION	HCM1220C	3.03424e-151	2.12414	8.69614e-148
REACTOME_SRP_DEPENDENT_COTRANSLATIONAL_PROTEIN_TARGETING_TO_MEMBRANE	HCM1220C	2.03564e-146	0.36251	5.83416e-143
REACTOME_SELENOAMINO_ACID_METABOLISM	HCM1220C	1.37229e-144	0.333653	3.93298e-141
REACTOME_RNA_POLYMERASE_II_TRANSCRIPTION	HCM1220C	2.75602e-142	0.660473	7.89876e-139
REACTOME_MITOCHONDRIAL_BIOGENESIS	HCM1220C	4.69311e-139	-0.47234	1.34504e-135
REACTOME_INFECTIOUS_DISEASE	HCM1220C	5.39009e-137	2.25162	1.5448e-133
REACTOME_ORGANELLE_BIOGENESIS_AND_MAINTENANCE	HCM1220C	5.62015e-124	-0.477736	1.61073e-120
REACTOME_CYTOKINE_SIGNALING_IN_IMMUNE_SYSTEM	HCM1220C	2.07951e-118	-0.748984	5.95989e-115
REACTOME_INTERFERON_SIGNALING	HCM1220C	2.48094e-115	1.81655	7.11038e-112
WP_FOCAL_ADHESIONPI3KAKTMTORSIGNALING_PATHWAY	HCM1220C	5.36372e-115	1.79747	1.53724e-111
REACTOME_NERVOUS_SYSTEM_DEVELOPMENT	HCM1220C	8.43121e-115	1.92546	2.41638e-111
REACTOME_DEVELOPMENTAL_BIOLOGY	HCM1220C	1.68591e-114	1.80561	4.83181e-111
WP_REGULATION_OF_ACTIN_CYTOSKELETON	HCM1220C	1.40911e-113	1.8369	4.03852e-110
WP_PI3KAKT_SIGNALING_PATHWAY	HCM1220C	4.09053e-113	1.80879	1.17235e-109
REACTOME_SIGNALING_BY_RECEPTOR_TYROSINE_KINASES	HCM1220C	4.1315e-113	1.79943	1.18409e-109
REACTOME_RESPONSE_TO_ELEVATED_PLATELET_CYTOSOLIC_CA2_	HCM1220C	5.37115e-113	1.80064	1.53937e-109
REACTOME_INNATE_IMMUNE_SYSTEM	HCM1220C	6.44466e-113	1.78879	1.84704e-109
REACTOME_NEUTROPHIL_DEGRANULATION	HCM1220C	8.01496e-113	1.8606	2.29709e-109
WP_SENESCENCE_AND_AUTOPHAGY_IN_CANCER	HCM1220C	2.27963e-112	1.77457	6.53341e-109
REACTOME_HEMOSTASIS	HCM1220C	8.8768e-111	1.8697	2.54409e-107
WP_HUMAN_COMPLEMENT_SYSTEM	HCM1220C	1.01022e-110	0.623919	2.89528e-107
REACTOME_BINDING_AND_UPTAKE_OF_LIGANDS_BY_SCAVENGER_RECEPTORS	HCM1220C	8.67857e-109	1.7751	2.48728e-105
WP_EBOLA_VIRUS_PATHWAY_ON_HOST	HCM1220C	1.11775e-103	1.81045	3.20347e-100
WP_ALLOGRAFT_REJECTION	HCM1220C	6.26648e-102	0.279236	1.79597e-98
REACTOME_DISEASE	HCM1220C	4.41579e-98	1.72445	1.26557e-94
REACTOME_PLATELET_ACTIVATION_SIGNALING_AND_AGGREGATION	HCM1220C	4.17457e-94	-0.425002	1.19643e-90
REACTOME_MOLECULES_ASSOCIATED_WITH_ELASTIC_FIBRES	HCM1220C	1.39439e-93	1.56855	3.99632e-90
REACTOME_ELASTIC_FIBRE_FORMATION	HCM1220C	1.82339e-93	-6.18607	5.22585e-90
KEGG_ECM_RECEPTOR_INTERACTION	HCM1220C	1.1156e-92	-3.58008	3.19731e-89
REACTOME_DISEASES_OF_METABOLISM	HCM1220C	1.13061e-91	0.331426	3.24033e-88
REACTOME_AMYLOID_FIBER_FORMATION	HCM1220C	2.5464e-90	-2.12568	7.29797e-87
NABA_ECM_REGULATORS	HCM1220C	6.60926e-89	-0.758718	1.89421e-85
PID_AVB3_INTEGRIN_PATHWAY	HCM1220C	5.21231e-87	-1.02882	1.49385e-83
PID_INTEGRIN1_PATHWAY	HCM1220C	3.93361e-86	-3.6295	1.12737e-82
PID_SYNDECAN_1_PATHWAY	HCM1220C	4.67675e-83	-6.05903	1.34036e-79
REACTOME_ASSEMBLY_OF_COLLAGEN_FIBRILS_AND_OTHER_MULTIMERIC_STRUCTURES	HCM1220C	9.22329e-83	-1.82494	2.6434e-79
REACTOME_DISEASES_OF_GLYCOSYLATION	HCM1220C	5.78827e-82	-4.48162	1.65892e-78
REACTOME_COLLAGEN_DEGRADATION	HCM1220C	3.58268e-81	-5.85174	1.0268e-77
WP_MIRNA_TARGETS_IN_ECM_AND_MEMBRANE_RECEPTORS	HCM1220C	1.00587e-80	-5.72371	2.88282e-77
REACTOME_COLLAGEN_FORMATION	HCM1220C	5.08509e-80	-0.388908	1.45739e-76
NABA_COLLAGENS	HCM1220C	2.3601e-79	-0.857361	6.76404e-76
REACTOME_COLLAGEN_CHAIN_TRIMERIZATION	HCM1220C	2.94699e-79	-5.72313	8.44608e-76
REACTOME_REGULATION_OF_INSULIN_LIKE_GROWTH_FACTOR_IGF_TRANSPORT_AND_UPTAKE_BY_INSULIN_LIKE_GROWTH_FACTOR_BINDING_PROTEINS_IGFBPS_	HCM1220C	7.51814e-78	0.381872	2.1547e-74
REACTOME_IMMUNOREGULATORY_INTERACTIONS_BETWEEN_A_LYMPHOID_AND_A_NON_LYMPHOID_CELL	HCM1220C	1.26624e-76	0.273488	3.62903e-73
REACTOME_COLLAGEN_BIOSYNTHESIS_AND_MODIFYING_ENZYMES	HCM1220C	7.13946e-76	-0.9106	2.04617e-72
REACTOME_GLYCOSAMINOGLYCAN_METABOLISM	HCM1220C	5.37934e-71	0.291785	1.54172e-67
PID_FRA_PATHWAY	HCM1220C	8.06609e-69	-0.93178	2.31174e-65
REACTOME_INTEGRIN_CELL_SURFACE_INTERACTIONS	HCM1220C	4.78154e-54	0.307369	1.37039e-50
NABA_MATRISOME	HCM1220C	3.7147e-52	-0.257596	1.06463e-48
NABA_CORE_MATRISOME	HCM1220C	1.86027e-51	-3.19384	5.33152e-48
REACTOME_EXTRACELLULAR_MATRIX_ORGANIZATION	HCM1220C	1.2725e-49	-0.405144	3.647e-46
NABA_ECM_GLYCOPROTEINS	HCM1220C	5.42705e-47	0.35141	1.55539e-43
NABA_MATRISOME_ASSOCIATED	HCM1220C	7.46952e-36	0.381978	2.14077e-32
REACTOME_ECM_PROTEOGLYCANS	HCM1220C	1.81298e-26	-0.462801	5.19601e-23
REACTOME_DEGRADATION_OF_THE_EXTRACELLULAR_MATRIX	HCM1220C	1.12015e-17	-0.341054	3.21036e-14
NABA_PROTEOGLYCANS	HCM1220C	1.076e-13	-0.327121	3.08382e-10
REACTOME_DISEASES_ASSOCIATED_WITH_GLYCOSAMINOGLYCAN_METABOLISM	HCM1220C	1.59832e-09	-0.2541	4.58079e-06

### Sheet: HCM1225D_SC1_vs_SC0
pathway	section	p-value	avg_logFC	adjusted P-value
WP_NONALCOHOLIC_FATTY_LIVER_DISEASE	HCM1225D	0	3.9349	0
REACTOME_THE_CITRIC_ACID_TCA_CYCLE_AND_RESPIRATORY_ELECTRON_TRANSPORT	HCM1225D	0	3.66927	0
WP_MITOCHONDRIAL_CIV_ASSEMBLY	HCM1225D	0	3.43645	0
REACTOME_TP53_REGULATES_METABOLIC_GENES	HCM1225D	0	3.35349	0
REACTOME_TRANSCRIPTIONAL_REGULATION_BY_TP53	HCM1225D	0	3.12932	0
REACTOME_VESICLE_MEDIATED_TRANSPORT	HCM1225D	0	3.05474	0
REACTOME_SIGNALING_BY_RHO_GTPASES	HCM1225D	0	2.89226	0
REACTOME_MUSCLE_CONTRACTION	HCM1225D	0	2.88326	0
KEGG_DILATED_CARDIOMYOPATHY	HCM1225D	0	2.86713	0
REACTOME_STRIATED_MUSCLE_CONTRACTION	HCM1225D	0	2.85977	0
REACTOME_RNA_POLYMERASE_II_TRANSCRIPTION	HCM1225D	0	2.85098	0
KEGG_HYPERTROPHIC_CARDIOMYOPATHY_HCM	HCM1225D	0	2.85009	0
REACTOME_CELL_CYCLE_MITOTIC	HCM1225D	0	2.84999	0
WP_STRIATED_MUSCLE_CONTRACTION_PATHWAY	HCM1225D	0	2.84549	0
WP_MYOMETRIAL_RELAXATION_AND_CONTRACTION_PATHWAYS	HCM1225D	0	2.81357	0
REACTOME_CELL_CYCLE	HCM1225D	0	2.80823	0
REACTOME_SIGNALING_BY_INTERLEUKINS	HCM1225D	0	2.79885	0
REACTOME_PROTEIN_LOCALIZATION	HCM1225D	0	2.77557	0
KEGG_TIGHT_JUNCTION	HCM1225D	0	2.61683	0
REACTOME_NEDDYLATION	HCM1225D	0	2.59656	0
BIOCARTA_ALK_PATHWAY	HCM1225D	0	2.58112	0
KEGG_CELL_ADHESION_MOLECULES_CAMS	HCM1225D	0	2.49513	0
BIOCARTA_RHO_PATHWAY	HCM1225D	0	1.99546	0
REACTOME_ANTIGEN_PROCESSING_UBIQUITINATION_PROTEASOME_DEGRADATION	HCM1225D	0	1.47686	0
WP_FOCAL_ADHESIONPI3KAKTMTORSIGNALING_PATHWAY	HCM1225D	0	1.44763	0
REACTOME_INTERFERON_GAMMA_SIGNALING	HCM1225D	0	1.16553	0
REACTOME_EPH_EPHRIN_SIGNALING	HCM1225D	0	1.13847	0
BIOCARTA_ECM_PATHWAY	HCM1225D	0	1.06009	0
WP_PI3KAKT_SIGNALING_PATHWAY	HCM1225D	0	1.0232	0
REACTOME_METABOLISM_OF_LIPIDS	HCM1225D	0	1.01725	0
KEGG_LEUKOCYTE_TRANSENDOTHELIAL_MIGRATION	HCM1225D	0	0.969077	0
KEGG_ANTIGEN_PROCESSING_AND_PRESENTATION	HCM1225D	0	0.956872	0
REACTOME_CYTOKINE_SIGNALING_IN_IMMUNE_SYSTEM	HCM1225D	0	0.929649	0
WP_REGULATION_OF_ACTIN_CYTOSKELETON	HCM1225D	0	0.893677	0
KEGG_REGULATION_OF_ACTIN_CYTOSKELETON	HCM1225D	0	0.831314	0
REACTOME_SIGNALING_BY_RECEPTOR_TYROSINE_KINASES	HCM1225D	0	0.824128	0
NABA_MATRISOME	HCM1225D	0	0.760988	0
REACTOME_DISEASE	HCM1225D	0	0.716926	0
REACTOME_DEVELOPMENTAL_BIOLOGY	HCM1225D	0	0.680121	0
REACTOME_NERVOUS_SYSTEM_DEVELOPMENT	HCM1225D	0	0.630217	0
REACTOME_INFECTIOUS_DISEASE	HCM1225D	0	0.61882	0
REACTOME_EUKARYOTIC_TRANSLATION_ELONGATION	HCM1225D	0	0.608971	0
REACTOME_SELENOAMINO_ACID_METABOLISM	HCM1225D	0	0.607351	0
REACTOME_INFLUENZA_INFECTION	HCM1225D	0	0.591419	0
REACTOME_NONSENSE_MEDIATED_DECAY_NMD_	HCM1225D	0	0.573418	0
REACTOME_EUKARYOTIC_TRANSLATION_INITIATION	HCM1225D	0	0.569248	0
REACTOME_RESPONSE_OF_EIF2AK4_GCN2_TO_AMINO_ACID_DEFICIENCY	HCM1225D	0	0.566833	0
WP_CYTOPLASMIC_RIBOSOMAL_PROTEINS	HCM1225D	0	0.56113	0
REACTOME_CELLULAR_RESPONSES_TO_EXTERNAL_STIMULI	HCM1225D	0	0.552659	0
REACTOME_SRP_DEPENDENT_COTRANSLATIONAL_PROTEIN_TARGETING_TO_MEMBRANE	HCM1225D	0	0.549253	0
KEGG_RIBOSOME	HCM1225D	0	0.547192	0
REACTOME_SIGNALING_BY_ROBO_RECEPTORS	HCM1225D	0	0.54372	0
REACTOME_RRNA_PROCESSING	HCM1225D	0	0.540977	0
REACTOME_REGULATION_OF_EXPRESSION_OF_SLITS_AND_ROBOS	HCM1225D	0	0.524887	0
REACTOME_TRANSLATION	HCM1225D	0	0.503462	0
NABA_CORE_MATRISOME	HCM1225D	0	0.501354	0
REACTOME_METABOLISM_OF_RNA	HCM1225D	0	0.496084	0
REACTOME_METABOLISM_OF_AMINO_ACIDS_AND_DERIVATIVES	HCM1225D	0	0.492485	0
REACTOME_EXTRACELLULAR_MATRIX_ORGANIZATION	HCM1225D	0	0.479279	0
REACTOME_INNATE_IMMUNE_SYSTEM	HCM1225D	0	0.474209	0
NABA_ECM_GLYCOPROTEINS	HCM1225D	0	0.445761	0
REACTOME_ACTIVATION_OF_THE_MRNA_UPON_BINDING_OF_THE_CAP_BINDING_COMPLEX_AND_EIFS_AND_SUBSEQUENT_BINDING_TO_43S	HCM1225D	0	0.444094	0
NABA_MATRISOME_ASSOCIATED	HCM1225D	0	0.439387	0
REACTOME_ECM_PROTEOGLYCANS	HCM1225D	0	0.435152	0
WP_VEGFAVEGFR2_SIGNALING_PATHWAY	HCM1225D	0	0.42106	0
REACTOME_NEUTROPHIL_DEGRANULATION	HCM1225D	0	0.41693	0
WP_IL18_SIGNALING_PATHWAY	HCM1225D	0	0.40804	0
REACTOME_DEGRADATION_OF_THE_EXTRACELLULAR_MATRIX	HCM1225D	0	0.407854	0
REACTOME_HEMOSTASIS	HCM1225D	0	0.407854	0
KEGG_FOCAL_ADHESION	HCM1225D	0	0.406785	0
REACTOME_REGULATION_OF_INSULIN_LIKE_GROWTH_FACTOR_IGF_TRANSPORT_AND_UPTAKE_BY_INSULIN_LIKE_GROWTH_FACTOR_BINDING_PROTEINS_IGFBPS_	HCM1225D	0	0.398241	0
REACTOME_PLATELET_ACTIVATION_SIGNALING_AND_AGGREGATION	HCM1225D	0	0.393529	0
WP_FOCAL_ADHESION	HCM1225D	0	0.391753	0
REACTOME_RESPONSE_TO_ELEVATED_PLATELET_CYTOSOLIC_CA2_	HCM1225D	0	0.390477	0
REACTOME_INTEGRIN_CELL_SURFACE_INTERACTIONS	HCM1225D	0	0.380955	0
KEGG_ECM_RECEPTOR_INTERACTION	HCM1225D	0	0.370572	0
REACTOME_AMYLOID_FIBER_FORMATION	HCM1225D	0	0.350733	0
REACTOME_DISEASES_OF_METABOLISM	HCM1225D	0	0.342406	0
WP_EBOLA_VIRUS_PATHWAY_ON_HOST	HCM1225D	0	0.33221	0
NABA_PROTEOGLYCANS	HCM1225D	0	0.3294	0
REACTOME_GLYCOSAMINOGLYCAN_METABOLISM	HCM1225D	0	0.329178	0
REACTOME_COLLAGEN_FORMATION	HCM1225D	0	0.319432	0
WP_HUMAN_COMPLEMENT_SYSTEM	HCM1225D	0	0.319287	0
REACTOME_DISEASES_ASSOCIATED_WITH_GLYCOSAMINOGLYCAN_METABOLISM	HCM1225D	0	0.317662	0
NABA_ECM_REGULATORS	HCM1225D	0	0.316883	0
REACTOME_DISEASES_OF_GLYCOSYLATION	HCM1225D	0	0.288494	0
REACTOME_IMMUNOREGULATORY_INTERACTIONS_BETWEEN_A_LYMPHOID_AND_A_NON_LYMPHOID_CELL	HCM1225D	0	0.285369	0
REACTOME_METABOLISM_OF_CARBOHYDRATES	HCM1225D	0	0.284598	0
REACTOME_INTERFERON_SIGNALING	HCM1225D	0	0.282196	0
PID_INTEGRIN1_PATHWAY	HCM1225D	0	0.280284	0
REACTOME_COLLAGEN_BIOSYNTHESIS_AND_MODIFYING_ENZYMES	HCM1225D	0	0.276606	0
REACTOME_ASSEMBLY_OF_COLLAGEN_FIBRILS_AND_OTHER_MULTIMERIC_STRUCTURES	HCM1225D	0	0.273564	0
PID_AVB3_INTEGRIN_PATHWAY	HCM1225D	0	0.273027	0
REACTOME_COLLAGEN_DEGRADATION	HCM1225D	0	0.272901	0
WP_ALLOGRAFT_REJECTION	HCM1225D	0	0.272705	0
KEGG_COMPLEMENT_AND_COAGULATION_CASCADES	HCM1225D	0	0.268549	0
KEGG_VIRAL_MYOCARDITIS	HCM1225D	0	0.268313	0
REACTOME_BINDING_AND_UPTAKE_OF_LIGANDS_BY_SCAVENGER_RECEPTORS	HCM1225D	0	0.264069	0
WP_MIRNA_TARGETS_IN_ECM_AND_MEMBRANE_RECEPTORS	HCM1225D	0	0.253998	0
REACTOME_COMPLEMENT_CASCADE	HCM1225D	0	0.250433	0
PID_SYNDECAN_1_PATHWAY	HCM1225D	0	-0.273113	0
WP_COMPLEMENT_AND_COAGULATION_CASCADES	HCM1225D	0	-0.433511	0
BIOCARTA_SLRP_PATHWAY	HCM1225D	1.79756e-306	0.763879	5.1572e-303
NABA_COLLAGENS	HCM1225D	2.59079e-306	0.495329	7.43299e-303
REACTOME_COLLAGEN_CHAIN_TRIMERIZATION	HCM1225D	2.08521e-302	0.337208	5.98247e-299
PID_FRA_PATHWAY	HCM1225D	7.39532e-286	0.92999	2.12172e-282
WP_SENESCENCE_AND_AUTOPHAGY_IN_CANCER	HCM1225D	2.06732e-283	0.333582	5.93114e-280
REACTOME_ELASTIC_FIBRE_FORMATION	HCM1225D	1.28798e-272	0.406079	3.6952e-269
REACTOME_CHAPERONE_MEDIATED_AUTOPHAGY	HCM1225D	8.80584e-260	-0.560631	2.5264e-256
NABA_SECRETED_FACTORS	HCM1225D	1.21998e-256	0.480309	3.50011e-253
REACTOME_MOLECULES_ASSOCIATED_WITH_ELASTIC_FIBRES	HCM1225D	1.46503e-254	0.300809	4.20318e-251
REACTOME_SIGNALING_BY_MET	HCM1225D	8.66904e-243	0.264163	2.48715e-239
REACTOME_INTERLEUKIN_4_AND_INTERLEUKIN_13_SIGNALING	HCM1225D	2.87634e-238	0.255034	8.25221e-235
REACTOME_CHONDROITIN_SULFATE_DERMATAN_SULFATE_METABOLISM	HCM1225D	6.72847e-238	0.463404	1.9304e-234
REACTOME_HEPARAN_SULFATE_HEPARIN_HS_GAG_METABOLISM	HCM1225D	2.06704e-234	-0.393996	5.93035e-231
REACTOME_SCAVENGING_BY_CLASS_A_RECEPTORS	HCM1225D	8.80536e-226	0.281634	2.52626e-222
REACTOME_CELL_SURFACE_INTERACTIONS_AT_THE_VASCULAR_WALL	HCM1225D	1.66763e-206	0.256878	4.78442e-203
REACTOME_A_TETRASACCHARIDE_LINKER_SEQUENCE_IS_REQUIRED_FOR_GAG_SYNTHESIS	HCM1225D	6.2613e-206	0.251478	1.79637e-202
REACTOME_NON_INTEGRIN_MEMBRANE_ECM_INTERACTIONS	HCM1225D	4.7972e-199	-0.310152	1.37632e-195
REACTOME_INTERFERON_ALPHA_BETA_SIGNALING	HCM1225D	4.87583e-167	0.45164	1.39888e-163
REACTOME_DEFECTIVE_B4GALT7_CAUSES_EDS_PROGEROID_TYPE	HCM1225D	2.21521e-161	-0.250606	6.35543e-158
REACTOME_MET_ACTIVATES_PTK2_SIGNALING	HCM1225D	5.98366e-157	0.380464	1.71671e-153
PID_AP1_PATHWAY	HCM1225D	1.73563e-126	-0.339266	4.97951e-123
REACTOME_CHONDROITIN_SULFATE_BIOSYNTHESIS	HCM1225D	3.14742e-121	0.364739	9.02995e-118
KEGG_TGF_BETA_SIGNALING_PATHWAY	HCM1225D	4.20867e-113	0.732355	1.20747e-109
REACTOME_CS_DS_DEGRADATION	HCM1225D	8.50603e-105	-0.270783	2.44038e-101
REACTOME_DERMATAN_SULFATE_BIOSYNTHESIS	HCM1225D	3.66879e-89	0.749861	1.05258e-85
REACTOME_DEFECTIVE_CHSY1_CAUSES_TPBS	HCM1225D	2.92493e-88	-0.55073	8.39163e-85
REACTOME_MET_PROMOTES_CELL_MOTILITY	HCM1225D	3.50984e-88	0.619436	1.00697e-84
REACTOME_DEFECTIVE_CHST14_CAUSES_EDS_MUSCULOCONTRACTURAL_TYPE	HCM1225D	1.14174e-85	0.761206	3.27565e-82
REACTOME_DEFECTIVE_CHST3_CAUSES_SEDCJD	HCM1225D	1.52528e-81	0.659219	4.37604e-78
WP_COMPLEMENT_ACTIVATION	HCM1225D	2.58931e-75	0.25523	7.42874e-72
BIOCARTA_COMP_PATHWAY	HCM1225D	1.67589e-21	0.266469	4.80813e-18
WP_INFLAMMATORY_RESPONSE_PATHWAY	HCM1225D	1.02276e-17	-0.312137	2.9343e-14
REACTOME_SIGNALING_BY_PDGF	HCM1225D	2.03611e-13	-0.299502	5.84159e-10
REACTOME_SYNDECAN_INTERACTIONS	HCM1225D	2.63635e-11	-0.291254	7.56369e-08
REACTOME_PYRUVATE_METABOLISM_AND_CITRIC_ACID_TCA_CYCLE	HCM1225D	3.74977e-06	-2.25991	0.0107581
REACTOME_MITOCHONDRIAL_TRANSLATION	HCM1225D	5.59363e-06	-0.754417	0.0160481
